# Common variants contribute to intrinsic human brain functional networks

**DOI:** 10.1101/2020.07.30.229914

**Authors:** Bingxin Zhao, Tengfei Li, Stephen M. Smith, Di Xiong, Xifeng Wang, Yue Yang, Tianyou Luo, Ziliang Zhu, Yue Shan, Nana Matoba, Quan Sun, Yuchen Yang, Mads E. Hauberg, Jaroslav Bendl, John F. Fullard, Panagiotis Roussos, Weili Lin, Yun Li, Jason L. Stein, Hongtu Zhu

**Author notes:** These authors contributed equally to this work (Bingxin Zhao, Tengfei Li). Corresponding author*: Hongtu Zhu, 3105C McGavran-Greenberg Hall, 135 Dauer Drive, Chapel Hill, NC 27599.

## Abstract

The human brain remains active in the absence of explicit tasks and forms networks of correlated activity. Resting-state functional magnetic resonance imaging (rsfMRI) measures brain activity at rest, which has been linked with both cognitive and clinical outcomes. The genetic variants influencing human brain function are largely unknown. Here we utilized rsfMRI from 44,190 individuals of multiple ancestries (37,339 in the UK Biobank) to discover and validate the common genetic variants influencing intrinsic brain activity. We identified hundreds of novel genetic loci associated with intrinsic functional signatures (*P* < 2.8 × 10^−11^), including associations to the central executive, default mode, and salience networks involved in the triple network model of psychopathology. A number of intrinsic brain activity associated loci colocalized with brain disorder GWAS (e.g., Alzheimer’s disease, Parkinson’s disease, schizophrenia) and cognition, such as 19q13.32, 17q21.31, and 2p16.1. Particularly, we detected a colocalization between one (rs429358) of the two variants in the *APOE* ε4 locus and function of the default mode, central executive, attention, and visual networks. Genetic correlation analysis demonstrated shared genetic influences between brain function and brain structure in the same regions. We also detected significant genetic correlations with 26 other complex traits, such as ADHD, major depressive disorder, schizophrenia, intelligence, education, sleep, subjective well-being, and neuroticism. Common variants associated with intrinsic brain activity were enriched within regulatory element in brain tissues.
