## Supplementary material for "Common variants contribute to intrinsic human brain functional networks": supp_tables: Supp_Table6_PRS_Cross.xlsx

### Sheet: R-squared
Supplementary Table 6: Incremental R-squared (*100%) of polygenic risk score for each phenotype constructed by UKB British discovery GWAS (n=34,691 subjects) summary statistics on four non-European independent datasets
ID	Location	Network	UKB-Asian	UKB-Black	ABCD-Hispanic	ABCD-African-American
Net25_Node1	Cerebellum;Precuneus	Default_mode	1.22831	1.03232	0.832558	0.0853715
Net25_Node2	Occipital	Visual;Attention	4.97261	0.843651	1.31268	0.189749
Net25_Node3	Pariental	Attention;Salience;Central_executive	2.07811	2.93055	0.388059	0.163281
Net25_Node4	Calcarine;Lingual;Cuneus	Visual	1.97283	0.480149	0.238845	0.16116
Net25_Node5	Parietal;Cerebellum	Central_executive;Attention;Default_mode	2.2632	0.502907	0.500779	0.173851
Net25_Node6	Frontal	Default_mode;Central_executive	2.2465	2.54464	0.593115	0.178045
Net25_Node7	Precuneus;Occipital	Default_mode;Central_executive	3.75775	5.68119	0.479365	0.0987019
Net25_Node8	Occipital	Visual	2.2484	3.11782	0.851172	0.0933132
Net25_Node9	Parietal;Temporal	Default_mode;Central_executive	3.97968	1.39247	0.799838	0.240307
Net25_Node10	Postcentral;Precentral	Motor	1.574	0.433594	0.235924	0.541307
Net25_Node11	Postcentral;Precentral	Motor	1.89866	0.480977	0.92546	0.773825
Net25_Node12	Paracentral;Postcentral	Motor	3.39779	0.193518	0.41267	0.795818
Net25_Node13	Frontal;Supp_Motor_Area;Temporal	Default_mode;Salience	1.43398	3.11337	0.518556	0.465317
Net25_Node14	Cingulate;Frontal	Default_mode;Central_executive;Salience	2.22915	1.59534	0.717162	0.546752
Net25_Node15	Cerebellum	Subcortical-cerebellum	2.67698	2.45067	0.59827	0.222415
Net25_Node16	Frontal	Salience;Central_executive	0.552122	1.06636	0.471239	0.262029
Net25_Node17	Temporal	Default_mode;Motor	3.23005	0.432257	0.327124	0.342522
Net25_Node18	Subcortical	Subcortical-cerebellum	2.79961	0.756566	0.415535	0.448676
Net25_Node19	Occipital	Visual	0.453725	1.50626	0.541618	0.40471
Net25_Node20	Precuneus;Cingulate	Default_mode;Central_executive	2.75537	1.23618	0.692989	0.169274
Net25_Node21	Frontal	Default_mode;Central_executive	1.99277	3.40765	0.0808781	0.52085
Net100_Node1	Calcarine;Lingual;Cuneus	Visual	2.09117	3.46572	0.393535	0.0713842
Net100_Node2	RolandicOper;SupraMarginal;Insula	Salience;Motor	5.4388	2.71529	0.46875	0.165561
Net100_Node3	Lingual;Fusiform	Visual	2.17565	3.95297	0.948518	0.201527
Net100_Node4	Occipital	Attention;Visual	2.39652	1.0691	0.781987	0.0686167
Net100_Node5	Precuneus;Angular;Cingulate	Default_mode;Central_executive	3.57839	0.914411	0.231364	0.192431
Net100_Node6	Postcentral;Precentral	Motor	1.795	2.46913	1.66278	0.764138
Net100_Node7	Frontal;Cingulate	Default_mode;Limbic	2.23722	3.13398	0.894715	0.411109
Net100_Node8	Calcarine;Lingual	Visual	1.3181	1.3522	0.764882	0.189373
Net100_Node9	Temporal	Default_mode	1.01191	1.88607	0.527275	0.665276
Net100_Node10	OccipitalPrecuneus	Default_mode;Central_executive	2.40093	1.33154	0.294327	0.257304
Net100_Node11	Angular;Temporal	Default_mode;Central_executive	2.9353	0.35233	0.541917	0.337251
Net100_Node12	Frontal;Cerebellum	Central_executive;Default_mode	2.80717	3.98274	0.377922	0.24031
Net100_Node13	Frontal_Sup	Default_mode	2.55442	1.1183	0.840986	0.170954
Net100_Node14	Cuneus;Occipital	Visual	1.89	0.387613	0.594471	0.154461
Net100_Node15	Insula;Cingulate	Salience;Default_mode	2.68826	6.31105	1.37129	0.175838
Net100_Node17	Cerebellum	Subcortical-cerebellum	3.52246	3.15422	1.07213	0.304028
Net100_Node18	Parietal	Attention;Central_executive;Salience	2.50723	3.62121	0.541651	0.124848
Net100_Node19	Precuneus;Cuneus;Cingulate	Default_mode;Central_executive	2.17147	3.14054	0.837534	0.331584
Net100_Node20	Postcentral;Precentral	Motor;Attention	3.10436	1.41586	0.631035	0.387628
Net100_Node21	Frontal_Sup	Default_mode;Central_executive	2.9853	5.23679	0.768435	0.788386
Net100_Node22	Temporal_Sup	Default_mode;Motor	4.9872	1.21527	0.276452	0.305606
Net100_Node23	Cerebellum	Subcortical-cerebellum	1.9331	2.51065	0.82683	0.338619
Net100_Node24	Parietal	Central_executive;Attention	4.96202	2.08116	0.448361	0.462556
Net100_Node25	Frontal;Precentral	Central_executive	3.41116	4.16333	0.309204	0.0630471
Net100_Node26	Parietal;Frontal	Attention;Central_executive	3.48794	5.00212	0.328392	0.241764
Net100_Node27	Precentral;Frontal;Supp_Motor_Area	Attention;Salience;Motor	4.81055	1.27034	0.434614	0.365577
Net100_Node28	Supp_Motor_Area;Frontal	Salience;Default_mode	2.63527	1.96934	0.230438	0.289842
Net100_Node29	Parietal	Central_executive;Salience	5.82443	0.783663	0.43656	0.670245
Net100_Node30	Paracentral	Motor	2.93692	1.64516	0.536147	0.212217
Net100_Node31	Frontal	Central_executive	1.35703	1.05498	0.563508	0.421934
Net100_Node32	Postcentral;Precentral	Motor;Attention	1.42288	1.08125	0.404758	0.059995
Net100_Node33	Temporal;Frontal;Supp_Motor_Area	Default_mode;Salience	1.39197	0.286172	0.13394	0.311003
Net100_Node34	Parietal;Postcentral;Precuneus	Attention	3.13023	1.04402	0.746445	0.0974334
Net100_Node35	Postcentral;Precentral	Motor	4.27598	1.68348	0.475402	0.337741
Net100_Node36	Precuneus	Default_mode;Central_executive	2.39201	0.197886	1.32705	0.478343
Net100_Node37	Frontal	Central_executive;Salience	2.10036	1.8792	0.25227	0.17364
Net100_Node38	Subcortical	Subcortical-cerebellum	1.6924	0.548381	1.54448	0.401544
Net100_Node39	Precuneus;Parietal_Sup	Attention;Central_executive	3.87762	2.23454	0.589574	0.16632
Net100_Node40	Frontal	Central_executive	3.1302	1.05008	0.398963	0.411365
Net100_Node41	Temporal;Occipital	Attention;Visual	0.853107	2.28525	0.485555	0.345312
Net100_Node42	Temporal;Occipital	Attention;Visual	1.0279	2.23411	1.09382	0.199755
Net100_Node43	Temporal;Fusiform	Limbic;Default_mode	1.39828	1.52397	0.438929	0.76049
Net100_Node44	Frontal_Inf	Default_mode;Central_executive	2.66361	3.90493	0.559739	0.50223
Net100_Node45	Frontal	Salience;Default_mode	1.83021	4.54319	1.28907	0.259468
Net100_Node46	Temporal	Central_executive;Default_mode	2.42706	3.11994	0.384464	0.866074
Net100_Node47	Frontal	Central_executive;Salience;Default_mode	4.1335	0.92761	0.251513	0.355485
Net100_Node48	Temporal	Default_mode;Central_executive	1.36358	3.04987	0.690942	0.755939
Net100_Node49	Temporal_Mid;Angular	Default_mode	1.82747	0.843232	1.14666	0.135595
Net100_Node50	Orbitofrontal	Limbic	2.58423	2.14067	0.155295	0.2599
Net100_Node51	Cerebellum;Temporal	Subcortical-cerebellum	0.652603	2.27635	0.656091	0.554016
Net100_Node52	Cerebellum;Temporal	Subcortical-cerebellum	0.608165	1.33412	0.491938	0.178662
Net100_Node53	Frontal	Limbic	0.673478	0.845884	0.212183	0.318454
Net100_Node54	Temporal;Orbitofrontal	Limbic	1.01163	0.315729	0.502221	0.222871
Net100_Node55	Frontal_Sup	Limbic;Default_mode	0.392385	0.417565	0.899713	0.320816
Net25_Pair10_11	(Postcentral;Precentral)&(Postcentral;Precentral)	(Motor)&(Motor)	1.20229	1.7794	0.445615	0.403387
Net25_Pair3_12	(Pariental)&(Paracentral;Postcentral)	(Attention;Salience;Central_executive)&(Motor)	0.914417	0.427985	0.569965	0.593555
Net25_Pair10_12	(Postcentral;Precentral)&(Paracentral;Postcentral)	(Motor)&(Motor)	2.28512	0.812024	0.108717	0.113221
Net25_Pair11_12	(Postcentral;Precentral)&(Paracentral;Postcentral)	(Motor)&(Motor)	0.46631	2.03785	0.389773	0.0896801
Net25_Pair9_14	(Parietal;Temporal)&(Cingulate;Frontal)	(Default_mode;Central_executive)&(Default_mode;Central_executive;Salience)	1.21485	0.864076	1.32824	0.105258
Net25_Pair10_15	(Postcentral;Precentral)&(Cerebellum)	(Motor)&(Subcortical-cerebellum)	1.16352	0.404152	0.337004	0.193795
Net25_Pair11_15	(Postcentral;Precentral)&(Cerebellum)	(Motor)&(Subcortical-cerebellum)	0.712903	0.939347	0.108262	0.493292
Net25_Pair12_15	(Paracentral;Postcentral)&(Cerebellum)	(Motor)&(Subcortical-cerebellum)	1.87471	0.632351	0.168266	0.254043
Net25_Pair12_17	(Paracentral;Postcentral)&(Temporal)	(Motor)&(Default_mode;Motor)	0.549604	0.452456	0.753774	0.237998
Net25_Pair15_17	(Cerebellum)&(Temporal)	(Subcortical-cerebellum)&(Default_mode;Motor)	0.669913	5.04298	0.231317	0.0908184
Net25_Pair10_18	(Postcentral;Precentral)&(Subcortical)	(Motor)&(Subcortical-cerebellum)	0.419296	1.28363	0.111961	0.252541
Net25_Pair11_18	(Postcentral;Precentral)&(Subcortical)	(Motor)&(Subcortical-cerebellum)	0.952717	0.815028	0.423042	0.550777
Net25_Pair15_18	(Cerebellum)&(Subcortical)	(Subcortical-cerebellum)&(Subcortical-cerebellum)	0.805842	1.69068	0.424606	0.187024
Net100_Pair1_8	(Calcarine;Lingual;Cuneus)&(Calcarine;Lingual)	(Visual)&(Visual)	0.736964	1.31033	0.495755	0.186052
Net100_Pair3_10	(Lingual;Fusiform)&(OccipitalPrecuneus)	(Visual)&(Default_mode;Central_executive)	0.327056	4.50784	0.939141	0.192027
Net100_Pair7_10	(Frontal;Cingulate)&(OccipitalPrecuneus)	(Default_mode;Limbic)&(Default_mode;Central_executive)	0.450891	2.83759	0.166124	0.193625
Net100_Pair7_11	(Frontal;Cingulate)&(Angular;Temporal)	(Default_mode;Limbic)&(Default_mode;Central_executive)	0.265478	2.58446	0.525317	0.152696
Net100_Pair10_13	(OccipitalPrecuneus)&(Frontal_Sup)	(Default_mode;Central_executive)&(Default_mode)	0.348767	1.3497	0.711292	0.260054
Net100_Pair12_13	(Frontal;Cerebellum)&(Frontal_Sup)	(Central_executive;Default_mode)&(Default_mode)	0.192258	0.836456	0.327998	0.338175
Net100_Pair2_15	(RolandicOper;SupraMarginal;Insula)&(Insula;Cingulate)	(Salience;Motor)&(Salience;Default_mode)	0.904335	1.26512	0.403246	0.158306
Net100_Pair8_20	(Calcarine;Lingual)&(Postcentral;Precentral)	(Visual)&(Motor;Attention)	1.21241	0.205481	0.384203	0.363829
Net100_Pair5_21	(Precuneus;Angular;Cingulate)&(Frontal_Sup)	(Default_mode;Central_executive)&(Default_mode;Central_executive)	1.24563	3.4117	0.0748469	0.442009
Net100_Pair6_23	(Postcentral;Precentral)&(Cerebellum)	(Motor)&(Subcortical-cerebellum)	0.747153	4.87618	0.0683107	0.292072
Net100_Pair19_23	(Precuneus;Cuneus;Cingulate)&(Cerebellum)	(Default_mode;Central_executive)&(Subcortical-cerebellum)	2.07783	1.82986	0.226792	0.0720181
Net100_Pair20_23	(Postcentral;Precentral)&(Cerebellum)	(Motor;Attention)&(Subcortical-cerebellum)	0.702593	1.49555	0.382558	0.283706
Net100_Pair5_25	(Precuneus;Angular;Cingulate)&(Frontal;Precentral)	(Default_mode;Central_executive)&(Central_executive)	0.857961	0.480733	0.324857	0.28239
Net100_Pair11_26	(Angular;Temporal)&(Parietal;Frontal)	(Default_mode;Central_executive)&(Attention;Central_executive)	1.95984	0.715193	1.04019	0.132904
Net100_Pair23_27	(Cerebellum)&(Precentral;Frontal;Supp_Motor_Area)	(Subcortical-cerebellum)&(Attention;Salience;Motor)	0.0963429	1.94455	0.0673876	0.23808
Net100_Pair13_28	(Frontal_Sup)&(Supp_Motor_Area;Frontal)	(Default_mode)&(Salience;Default_mode)	0.814515	2.792	0.451207	0.358619
Net100_Pair2_29	(RolandicOper;SupraMarginal;Insula)&(Parietal)	(Salience;Motor)&(Central_executive;Salience)	0.747521	0.330769	0.88171	0.0968258
Net100_Pair5_29	(Precuneus;Angular;Cingulate)&(Parietal)	(Default_mode;Central_executive)&(Central_executive;Salience)	0.251438	1.40378	0.422367	0.632565
Net100_Pair9_29	(Temporal)&(Parietal)	(Default_mode)&(Central_executive;Salience)	0.511991	0.774746	0.361469	0.54685
Net100_Pair11_29	(Angular;Temporal)&(Parietal)	(Default_mode;Central_executive)&(Central_executive;Salience)	0.198264	0.62916	0.535644	0.699869
Net100_Pair13_29	(Frontal_Sup)&(Parietal)	(Default_mode)&(Central_executive;Salience)	1.61557	2.82918	0.344349	0.365758
Net100_Pair18_29	(Parietal)&(Parietal)	(Attention;Central_executive;Salience)&(Central_executive;Salience)	0.309017	1.21871	1.15707	0.179278
Net100_Pair20_29	(Postcentral;Precentral)&(Parietal)	(Motor;Attention)&(Central_executive;Salience)	2.15167	0.789238	0.629361	0.305528
Net100_Pair21_29	(Frontal_Sup)&(Parietal)	(Default_mode;Central_executive)&(Central_executive;Salience)	0.844398	1.60983	0.3631	0.531984
Net100_Pair27_29	(Precentral;Frontal;Supp_Motor_Area)&(Parietal)	(Attention;Salience;Motor)&(Central_executive;Salience)	0.779992	2.06471	0.417779	0.232679
Net100_Pair8_30	(Calcarine;Lingual)&(Paracentral)	(Visual)&(Motor)	2.36814	1.62585	0.698493	0.203981
Net100_Pair20_30	(Postcentral;Precentral)&(Paracentral)	(Motor;Attention)&(Motor)	0.647169	2.1549	0.560353	0.426165
Net100_Pair23_30	(Cerebellum)&(Paracentral)	(Subcortical-cerebellum)&(Motor)	1.80176	2.57011	0.359223	0.3721
Net100_Pair29_31	(Parietal)&(Frontal)	(Central_executive;Salience)&(Central_executive)	1.33905	0.668037	0.0331116	0.254458
Net100_Pair6_32	(Postcentral;Precentral)&(Postcentral;Precentral)	(Motor)&(Motor;Attention)	0.448055	1.07484	0.408352	0.262283
Net100_Pair8_32	(Calcarine;Lingual)&(Postcentral;Precentral)	(Visual)&(Motor;Attention)	1.45369	2.49743	0.658304	0.0765548
Net100_Pair20_32	(Postcentral;Precentral)&(Postcentral;Precentral)	(Motor;Attention)&(Motor;Attention)	2.24048	0.438857	0.277912	0.479218
Net100_Pair23_32	(Cerebellum)&(Postcentral;Precentral)	(Subcortical-cerebellum)&(Motor;Attention)	0.33267	2.61004	0.413106	0.550025
Net100_Pair30_32	(Paracentral)&(Postcentral;Precentral)	(Motor)&(Motor;Attention)	0.926935	0.97832	0.894111	0.187555
Net100_Pair10_33	(OccipitalPrecuneus)&(Temporal;Frontal;Supp_Motor_Area)	(Default_mode;Central_executive)&(Default_mode;Salience)	0.303908	0.693505	0.342345	0.388483
Net100_Pair29_34	(Parietal)&(Parietal;Postcentral;Precuneus)	(Central_executive;Salience)&(Attention)	0.8265	2.34816	0.438428	0.163062
Net100_Pair6_35	(Postcentral;Precentral)&(Postcentral;Precentral)	(Motor)&(Motor)	2.92161	1.00203	0.187691	0.191014
Net100_Pair18_35	(Parietal)&(Postcentral;Precentral)	(Attention;Central_executive;Salience)&(Motor)	1.93143	1.01349	0.851171	0.502339
Net100_Pair23_35	(Cerebellum)&(Postcentral;Precentral)	(Subcortical-cerebellum)&(Motor)	0.561893	2.64518	0.248795	0.171943
Net100_Pair30_35	(Paracentral)&(Postcentral;Precentral)	(Motor)&(Motor)	1.7512	0.423645	0.886402	0.29008
Net100_Pair5_36	(Precuneus;Angular;Cingulate)&(Precuneus)	(Default_mode;Central_executive)&(Default_mode;Central_executive)	0.109625	0.739818	0.485447	0.123686
Net100_Pair7_36	(Frontal;Cingulate)&(Precuneus)	(Default_mode;Limbic)&(Default_mode;Central_executive)	0.84177	1.97881	0.533747	0.109119
Net100_Pair10_36	(OccipitalPrecuneus)&(Precuneus)	(Default_mode;Central_executive)&(Default_mode;Central_executive)	1.9474	2.08031	0.158922	0.0652819
Net100_Pair11_36	(Angular;Temporal)&(Precuneus)	(Default_mode;Central_executive)&(Default_mode;Central_executive)	0.613707	1.18467	0.362092	0.323859
Net100_Pair19_36	(Precuneus;Cuneus;Cingulate)&(Precuneus)	(Default_mode;Central_executive)&(Default_mode;Central_executive)	0.843133	1.86221	0.253524	0.442988
Net100_Pair24_36	(Parietal)&(Precuneus)	(Central_executive;Attention)&(Default_mode;Central_executive)	0.855844	1.87189	0.228837	0.123086
Net100_Pair7_37	(Frontal;Cingulate)&(Frontal)	(Default_mode;Limbic)&(Central_executive;Salience)	0.488705	0.715921	0.975784	0.233192
Net100_Pair27_37	(Precentral;Frontal;Supp_Motor_Area)&(Frontal)	(Attention;Salience;Motor)&(Central_executive;Salience)	1.00689	1.5407	0.146005	0.289919
Net100_Pair29_37	(Parietal)&(Frontal)	(Central_executive;Salience)&(Central_executive;Salience)	1.92199	3.31515	0.114956	0.199088
Net100_Pair6_38	(Postcentral;Precentral)&(Subcortical)	(Motor)&(Subcortical-cerebellum)	1.50993	1.67196	0.280771	0.206107
Net100_Pair23_38	(Cerebellum)&(Subcortical)	(Subcortical-cerebellum)&(Subcortical-cerebellum)	0.935295	0.699761	0.513979	0.52252
Net100_Pair32_38	(Postcentral;Precentral)&(Subcortical)	(Motor;Attention)&(Subcortical-cerebellum)	0.973571	0.52245	0.1614	0.272601
Net100_Pair5_39	(Precuneus;Angular;Cingulate)&(Precuneus;Parietal_Sup)	(Default_mode;Central_executive)&(Attention;Central_executive)	2.13805	2.283	0.173923	0.261682
Net100_Pair19_39	(Precuneus;Cuneus;Cingulate)&(Precuneus;Parietal_Sup)	(Default_mode;Central_executive)&(Attention;Central_executive)	0.703073	1.0129	0.965641	0.136359
Net100_Pair29_39	(Parietal)&(Precuneus;Parietal_Sup)	(Central_executive;Salience)&(Attention;Central_executive)	0.334878	0.443317	0.223919	0.694589
Net100_Pair5_40	(Precuneus;Angular;Cingulate)&(Frontal)	(Default_mode;Central_executive)&(Central_executive)	0.518249	0.521512	0.531792	0.141412
Net100_Pair14_40	(Cuneus;Occipital)&(Frontal)	(Visual)&(Central_executive)	0.213838	0.355216	0.197598	0.152781
Net100_Pair23_41	(Cerebellum)&(Temporal;Occipital)	(Subcortical-cerebellum)&(Attention;Visual)	0.853657	0.142322	0.540399	0.249734
Net100_Pair30_41	(Paracentral)&(Temporal;Occipital)	(Motor)&(Attention;Visual)	0.847591	2.39478	0.265772	0.1761
Net100_Pair32_41	(Postcentral;Precentral)&(Temporal;Occipital)	(Motor;Attention)&(Attention;Visual)	0.183548	0.825047	0.437525	0.0898904
Net100_Pair36_41	(Precuneus)&(Temporal;Occipital)	(Default_mode;Central_executive)&(Attention;Visual)	0.70864	0.469181	1.18129	0.16283
Net100_Pair11_42	(Angular;Temporal)&(Temporal;Occipital)	(Default_mode;Central_executive)&(Attention;Visual)	0.586093	0.51885	0.387298	0.227029
Net100_Pair29_42	(Parietal)&(Temporal;Occipital)	(Central_executive;Salience)&(Attention;Visual)	0.708018	1.23477	0.047475	0.326651
Net100_Pair9_44	(Temporal)&(Frontal_Inf)	(Default_mode)&(Default_mode;Central_executive)	0.940833	1.19119	1.26584	0.814926
Net100_Pair21_44	(Frontal_Sup)&(Frontal_Inf)	(Default_mode;Central_executive)&(Default_mode;Central_executive)	0.715753	3.40309	1.91934	0.206262
Net100_Pair24_44	(Parietal)&(Frontal_Inf)	(Central_executive;Attention)&(Default_mode;Central_executive)	0.767317	0.607854	0.861656	0.423972
Net100_Pair28_44	(Supp_Motor_Area;Frontal)&(Frontal_Inf)	(Salience;Default_mode)&(Default_mode;Central_executive)	0.706402	1.0353	2.01294	0.745859
Net100_Pair29_44	(Parietal)&(Frontal_Inf)	(Central_executive;Salience)&(Default_mode;Central_executive)	2.37919	1.92636	0.496205	0.534078
Net100_Pair5_45	(Precuneus;Angular;Cingulate)&(Frontal)	(Default_mode;Central_executive)&(Salience;Default_mode)	0.333093	0.318451	1.27319	0.142154
Net100_Pair11_45	(Angular;Temporal)&(Frontal)	(Default_mode;Central_executive)&(Salience;Default_mode)	1.152	1.13192	1.32687	0.278352
Net100_Pair15_45	(Insula;Cingulate)&(Frontal)	(Salience;Default_mode)&(Salience;Default_mode)	2.05675	4.11471	0.93357	0.227682
Net100_Pair19_45	(Precuneus;Cuneus;Cingulate)&(Frontal)	(Default_mode;Central_executive)&(Salience;Default_mode)	0.620004	1.43704	0.515147	0.0414821
Net100_Pair27_45	(Precentral;Frontal;Supp_Motor_Area)&(Frontal)	(Attention;Salience;Motor)&(Salience;Default_mode)	1.81438	1.49491	0.259308	0.118914
Net100_Pair28_45	(Supp_Motor_Area;Frontal)&(Frontal)	(Salience;Default_mode)&(Salience;Default_mode)	3.69419	1.42732	0.477147	0.437498
Net100_Pair33_45	(Temporal;Frontal;Supp_Motor_Area)&(Frontal)	(Default_mode;Salience)&(Salience;Default_mode)	0.700855	1.47663	0.114911	0.146054
Net100_Pair5_46	(Precuneus;Angular;Cingulate)&(Temporal)	(Default_mode;Central_executive)&(Central_executive;Default_mode)	2.08759	0.707191	0.581665	0.121931
Net100_Pair11_46	(Angular;Temporal)&(Temporal)	(Default_mode;Central_executive)&(Central_executive;Default_mode)	1.64493	1.32968	0.172643	0.210962
Net100_Pair21_46	(Frontal_Sup)&(Temporal)	(Default_mode;Central_executive)&(Central_executive;Default_mode)	0.271876	1.32884	1.32797	0.0950705
Net100_Pair25_46	(Frontal;Precentral)&(Temporal)	(Central_executive)&(Central_executive;Default_mode)	0.244446	1.74102	0.254662	0.0530088
Net100_Pair5_47	(Precuneus;Angular;Cingulate)&(Frontal)	(Default_mode;Central_executive)&(Central_executive;Salience;Default_mode)	0.69034	1.12405	0.975834	0.0562461
Net100_Pair11_47	(Angular;Temporal)&(Frontal)	(Default_mode;Central_executive)&(Central_executive;Salience;Default_mode)	2.40125	0.973207	2.10446	0.184728
Net100_Pair15_47	(Insula;Cingulate)&(Frontal)	(Salience;Default_mode)&(Central_executive;Salience;Default_mode)	1.13536	3.39752	2.53704	0.184402
Net100_Pair24_47	(Parietal)&(Frontal)	(Central_executive;Attention)&(Central_executive;Salience;Default_mode)	1.18022	2.04209	0.249314	0.403494
Net100_Pair25_47	(Frontal;Precentral)&(Frontal)	(Central_executive)&(Central_executive;Salience;Default_mode)	2.46527	1.40737	0.198331	0.0886849
Net100_Pair28_47	(Supp_Motor_Area;Frontal)&(Frontal)	(Salience;Default_mode)&(Central_executive;Salience;Default_mode)	1.01177	2.26336	0.692991	0.318832
Net100_Pair31_47	(Frontal)&(Frontal)	(Central_executive)&(Central_executive;Salience;Default_mode)	0.152494	0.666855	0.946007	0.418989
Net100_Pair2_48	(RolandicOper;SupraMarginal;Insula)&(Temporal)	(Salience;Motor)&(Default_mode;Central_executive)	0.691674	0.315689	1.31766	0.427325
Net100_Pair5_48	(Precuneus;Angular;Cingulate)&(Temporal)	(Default_mode;Central_executive)&(Default_mode;Central_executive)	0.879618	2.19934	0.957608	0.315008
Net100_Pair9_48	(Temporal)&(Temporal)	(Default_mode)&(Default_mode;Central_executive)	0.180016	3.21428	0.954316	0.332796
Net100_Pair10_48	(OccipitalPrecuneus)&(Temporal)	(Default_mode;Central_executive)&(Default_mode;Central_executive)	0.396589	1.64625	0.271272	0.069525
Net100_Pair11_48	(Angular;Temporal)&(Temporal)	(Default_mode;Central_executive)&(Default_mode;Central_executive)	1.52495	1.4589	0.396458	0.295405
Net100_Pair18_48	(Parietal)&(Temporal)	(Attention;Central_executive;Salience)&(Default_mode;Central_executive)	3.01165	0.63657	0.35373	0.54976
Net100_Pair20_48	(Postcentral;Precentral)&(Temporal)	(Motor;Attention)&(Default_mode;Central_executive)	0.522161	0.841225	0.87694	0.220763
Net100_Pair21_48	(Frontal_Sup)&(Temporal)	(Default_mode;Central_executive)&(Default_mode;Central_executive)	0.276362	3.15255	0.913104	0.281122
Net100_Pair26_48	(Parietal;Frontal)&(Temporal)	(Attention;Central_executive)&(Default_mode;Central_executive)	1.37425	0.628501	0.21301	0.500855
Net100_Pair28_48	(Supp_Motor_Area;Frontal)&(Temporal)	(Salience;Default_mode)&(Default_mode;Central_executive)	0.399126	1.57075	0.836697	0.475045
Net100_Pair31_48	(Frontal)&(Temporal)	(Central_executive)&(Default_mode;Central_executive)	2.44035	1.09655	0.961262	0.262786
Net100_Pair34_48	(Parietal;Postcentral;Precuneus)&(Temporal)	(Attention)&(Default_mode;Central_executive)	1.53152	1.48032	0.39222	0.886944
Net100_Pair37_48	(Frontal)&(Temporal)	(Central_executive;Salience)&(Default_mode;Central_executive)	0.852796	0.29642	0.476626	0.0315122
Net100_Pair5_49	(Precuneus;Angular;Cingulate)&(Temporal_Mid;Angular)	(Default_mode;Central_executive)&(Default_mode)	0.76227	0.603931	0.634527	0.304632
Net100_Pair11_49	(Angular;Temporal)&(Temporal_Mid;Angular)	(Default_mode;Central_executive)&(Default_mode)	0.512206	0.632631	0.397437	0.161278
Net100_Pair25_49	(Frontal;Precentral)&(Temporal_Mid;Angular)	(Central_executive)&(Default_mode)	0.857624	0.609783	0.146385	0.180882
Net100_Pair37_49	(Frontal)&(Temporal_Mid;Angular)	(Central_executive;Salience)&(Default_mode)	0.406141	1.2404	1.20115	0.476678
Net100_Pair44_49	(Frontal_Inf)&(Temporal_Mid;Angular)	(Default_mode;Central_executive)&(Default_mode)	0.804331	2.23445	0.328287	0.743472
Net_Edge_ICA1	NA(Global_measure)	Motor;Subcortical-cerebellum	1.21906	3.85312	0.998023	0.156234
Net_Edge_ICA2	NA(Global_measure)	Triple_netwoks(Default_mode,Central_executive,Salience)	3.23194	1.47891	3.05772	0.348495
Net_Edge_ICA3	NA(Global_measure)	Triple_netwoks(Default_mode,Central_executive,Salience);Attention	3.12709	0.478798	1.39412	1.86139
Net_Edge_ICA4	NA(Global_measure)	Triple_netwoks(Default_mode,Central_executive,Salience);Attention	1.84475	1.21082	1.99285	0.805146
Net_Edge_ICA6	NA(Global_measure)	Triple_netwoks(Default_mode,Central_executive,Salience)	1.87103	1.97848	2.19405	0.804954

### Sheet: p-value
Supplementary Table 6: P-value of polygenic risk score for each phenotype constructed by UKB British discovery GWAS (n=34,691 subjects) summary statistics on four non-European independent datasets
ID	Location	Network	UKB-Asian	UKB-Black	ABCD-Hispanic	ABCD-African-American
Net25_Node1	Cerebellum;Precuneus	Default_mode	0.0256995	0.144614	0.00954794	0.290808
Net25_Node2	Occipital	Visual;Attention	4.85e-06	0.188118	0.00114236	0.11577
Net25_Node3	Pariental	Attention;Salience;Central_executive	0.00345511	0.0121822	0.0774726	0.144275
Net25_Node4	Calcarine;Lingual;Cuneus	Visual	0.00395581	0.313882	0.165642	0.145602
Net25_Node5	Parietal;Cerebellum	Central_executive;Attention;Default_mode	0.0022523	0.308945	0.0448374	0.132273
Net25_Node6	Frontal	Default_mode;Central_executive	0.00199433	0.0232273	0.0288891	0.127773
Net25_Node7	Precuneus;Occipital	Default_mode;Central_executive	0.000100084	0.000583185	0.0499447	0.256874
Net25_Node8	Occipital	Visual	0.00208107	0.0100199	0.00885186	0.267707
Net25_Node9	Parietal;Temporal	Default_mode;Central_executive	3.94e-05	0.0903867	0.0112628	0.0766745
Net25_Node10	Postcentral;Precentral	Motor	0.00973437	0.347067	0.16931	0.00792272
Net25_Node11	Postcentral;Precentral	Motor	0.00350019	0.307295	0.00638446	0.0014186
Net25_Node12	Paracentral;Postcentral	Motor	0.00014122	0.527872	0.0696473	0.0013056
Net25_Node13	Frontal;Supp_Motor_Area;Temporal	Default_mode;Salience	0.0152236	0.0111935	0.0413342	0.0138746
Net25_Node14	Cingulate;Frontal	Default_mode;Central_executive;Salience	0.00208153	0.0682971	0.0162073	0.0070359
Net25_Node15	Cerebellum	Subcortical-cerebellum	0.000848677	0.0259573	0.0279458	0.091353
Net25_Node16	Frontal	Salience;Central_executive	0.119361	0.132392	0.0518811	0.0643703
Net25_Node17	Temporal	Default_mode;Motor	0.000213788	0.334776	0.105645	0.0350947
Net25_Node18	Subcortical	Subcortical-cerebellum	0.000460443	0.211847	0.0668265	0.0153005
Net25_Node19	Occipital	Visual	0.175673	0.0724574	0.0367518	0.0213707
Net25_Node20	Precuneus;Cingulate	Default_mode;Central_executive	0.000652485	0.110594	0.0184414	0.138304
Net25_Node21	Frontal	Default_mode;Central_executive	0.00367362	0.00795008	0.420425	0.00931171
Net100_Node1	Calcarine;Lingual;Cuneus	Visual	0.00364052	0.00571186	0.0755102	0.333545
Net100_Node2	RolandicOper;SupraMarginal;Insula	Salience;Motor	9.27e-07	0.0174441	0.0515647	0.141463
Net100_Node3	Lingual;Fusiform	Visual	0.00226945	0.00313609	0.00544681	0.103981
Net100_Node4	Occipital	Attention;Visual	0.00171107	0.129142	0.0122142	0.344552
Net100_Node5	Precuneus;Angular;Cingulate	Default_mode;Central_executive	0.000145378	0.172224	0.171312	0.112729
Net100_Node6	Postcentral;Precentral	Motor	0.00529987	0.0218499	0.000249309	0.00151476
Net100_Node7	Frontal;Cingulate	Default_mode;Limbic	0.00249646	0.0107548	0.0066721	0.0182838
Net100_Node8	Calcarine;Lingual	Visual	0.0177688	0.0814805	0.0129001	0.115603
Net100_Node9	Temporal	Default_mode	0.0428494	0.0525617	0.0393785	0.00315951
Net100_Node10	OccipitalPrecuneus	Default_mode;Central_executive	0.00198515	0.0996724	0.123789	0.0666059
Net100_Node11	Angular;Temporal	Default_mode;Central_executive	0.000481228	0.396849	0.0368423	0.0357615
Net100_Node12	Frontal;Cerebellum	Central_executive;Default_mode	0.000639742	0.00379455	0.080863	0.0765295
Net100_Node13	Frontal_Sup	Default_mode	0.00132042	0.131372	0.00891479	0.132946
Net100_Node14	Cuneus;Occipital	Visual	0.00547869	0.368091	0.0287583	0.155115
Net100_Node15	Insula;Cingulate	Salience;Default_mode	0.000610038	0.000203475	0.000843179	0.127711
Net100_Node17	Cerebellum	Subcortical-cerebellum	0.00010619	0.00960831	0.00329371	0.0467316
Net100_Node18	Parietal	Attention;Central_executive;Salience	0.0010433	0.00388464	0.0365676	0.201646
Net100_Node19	Precuneus;Cuneus;Cingulate	Default_mode;Central_executive	0.00242993	0.010673	0.00922764	0.0370808
Net100_Node20	Postcentral;Precentral	Motor;Attention	0.000344816	0.0894869	0.0241886	0.0244736
Net100_Node21	Frontal_Sup	Default_mode;Central_executive	0.000469574	0.000968618	0.0125477	0.00124548
Net100_Node22	Temporal_Sup	Default_mode;Motor	4.13e-06	0.116211	0.135775	0.046088
Net100_Node23	Cerebellum	Subcortical-cerebellum	0.00499499	0.0241978	0.00972548	0.0352724
Net100_Node24	Parietal	Central_executive;Attention	7.18e-06	0.0390357	0.057385	0.0140952
Net100_Node25	Frontal;Precentral	Central_executive	0.000155494	0.00320754	0.112106	0.361573
Net100_Node26	Parietal;Frontal	Attention;Central_executive	0.000143379	0.00106177	0.103887	0.0759074
Net100_Node27	Precentral;Frontal;Supp_Motor_Area	Attention;Salience;Motor	6.71e-06	0.104138	0.0588096	0.0291586
Net100_Node28	Supp_Motor_Area;Frontal	Salience;Default_mode	0.00105245	0.0459669	0.172107	0.0518063
Net100_Node29	Parietal	Central_executive;Salience	8.98e-07	0.198474	0.0614277	0.00308529
Net100_Node30	Paracentral	Motor	0.000403391	0.0662717	0.0382224	0.0968387
Net100_Node31	Frontal	Central_executive	0.0163125	0.136204	0.0324068	0.0177838
Net100_Node32	Postcentral;Precentral	Motor;Attention	0.0165345	0.142498	0.0721	0.377526
Net100_Node33	Temporal;Frontal;Supp_Motor_Area	Default_mode;Salience	0.0151897	0.442543	0.299916	0.0440744
Net100_Node34	Parietal;Postcentral;Precuneus	Attention	0.000350175	0.141823	0.0142652	0.260344
Net100_Node35	Postcentral;Precentral	Motor	1.34e-05	0.0649475	0.0487427	0.0360155
Net100_Node36	Precuneus	Default_mode;Central_executive	0.00195533	0.528324	0.00106129	0.0123523
Net100_Node37	Frontal	Central_executive;Salience	0.00328337	0.0448999	0.152633	0.128551
Net100_Node38	Subcortical	Subcortical-cerebellum	0.00530295	0.265647	0.000378342	0.0205055
Net100_Node39	Precuneus;Parietal_Sup	Attention;Central_executive	7.47e-05	0.0304871	0.0295314	0.140722
Net100_Node40	Frontal	Central_executive	0.000248445	0.141076	0.0716599	0.0200099
Net100_Node41	Temporal;Occipital	Attention;Visual	0.0654394	0.0344709	0.0489688	0.0353247
Net100_Node42	Temporal;Occipital	Attention;Visual	0.0420287	0.0286194	0.00288061	0.105531
Net100_Node43	Temporal;Fusiform	Limbic;Default_mode	0.0157487	0.0724097	0.0604892	0.00139295
Net100_Node44	Frontal_Inf	Default_mode;Central_executive	0.000824458	0.00358745	0.0332502	0.00976861
Net100_Node45	Frontal	Salience;Default_mode	0.00620469	0.00189695	0.00104316	0.0619062
Net100_Node46	Temporal	Central_executive;Default_mode	0.00161608	0.0109065	0.0791808	0.00075422
Net100_Node47	Frontal	Central_executive;Salience;Default_mode	3e-05	0.158039	0.152093	0.0280743
Net100_Node48	Temporal	Default_mode;Central_executive	0.0178912	0.0107254	0.0183528	0.00166906
Net100_Node49	Temporal_Mid;Angular	Default_mode	0.00644044	0.185214	0.00238367	0.183151
Net100_Node50	Orbitofrontal	Limbic	0.00107742	0.0358395	0.265764	0.0635239
Net100_Node51	Cerebellum;Temporal	Subcortical-cerebellum	0.097197	0.0266135	0.0212161	0.0069238
Net100_Node52	Cerebellum;Temporal	Subcortical-cerebellum	0.101961	0.0920291	0.0464627	0.123909
Net100_Node53	Frontal	Limbic	0.103458	0.192233	0.191747	0.0390502
Net100_Node54	Temporal;Orbitofrontal	Limbic	0.0382248	0.418905	0.0441189	0.0840766
Net100_Node55	Frontal_Sup	Limbic;Default_mode	0.211177	0.34762	0.00692823	0.0371691
Net25_Pair10_11	(Postcentral;Precentral)&(Postcentral;Precentral)	(Motor)&(Motor)	0.0294316	0.0573826	0.058217	0.0208722
Net25_Pair3_12	(Pariental)&(Paracentral;Postcentral)	(Attention;Salience;Central_executive)&(Motor)	0.049681	0.335476	0.0324282	0.00515487
Net25_Pair10_12	(Postcentral;Precentral)&(Paracentral;Postcentral)	(Motor)&(Motor)	0.00263237	0.203742	0.350058	0.223009
Net25_Pair11_12	(Postcentral;Precentral)&(Paracentral;Postcentral)	(Motor)&(Motor)	0.171393	0.040621	0.0772187	0.276949
Net25_Pair9_14	(Parietal;Temporal)&(Cingulate;Frontal)	(Default_mode;Central_executive)&(Default_mode;Central_executive;Salience)	0.0287702	0.18999	0.00105071	0.237154
Net25_Pair10_15	(Postcentral;Precentral)&(Cerebellum)	(Motor)&(Subcortical-cerebellum)	0.0303933	0.371106	0.0998304	0.110284
Net25_Pair11_15	(Postcentral;Precentral)&(Cerebellum)	(Motor)&(Subcortical-cerebellum)	0.0903891	0.170219	0.351752	0.010662
Net25_Pair12_15	(Paracentral;Postcentral)&(Cerebellum)	(Motor)&(Subcortical-cerebellum)	0.00587849	0.257426	0.245081	0.0667595
Net25_Pair12_17	(Paracentral;Postcentral)&(Temporal)	(Motor)&(Default_mode;Motor)	0.14255	0.343659	0.0136368	0.0769216
Net25_Pair15_17	(Cerebellum)&(Temporal)	(Subcortical-cerebellum)&(Default_mode;Motor)	0.102743	0.00126925	0.171012	0.275533
Net25_Pair10_18	(Postcentral;Precentral)&(Subcortical)	(Motor)&(Subcortical-cerebellum)	0.189321	0.104278	0.342631	0.0680444
Net25_Pair11_18	(Postcentral;Precentral)&(Subcortical)	(Motor)&(Subcortical-cerebellum)	0.0529703	0.202312	0.0654736	0.00705386
Net25_Pair15_18	(Cerebellum)&(Subcortical)	(Subcortical-cerebellum)&(Subcortical-cerebellum)	0.0683014	0.0646511	0.0655828	0.117284
Net100_Pair1_8	(Calcarine;Lingual;Cuneus)&(Calcarine;Lingual)	(Visual)&(Visual)	0.0854616	0.106137	0.0461487	0.11774
Net100_Pair3_10	(Lingual;Fusiform)&(OccipitalPrecuneus)	(Visual)&(Default_mode;Central_executive)	0.25899	0.0024355	0.00581005	0.111828
Net100_Pair7_10	(Frontal;Cingulate)&(OccipitalPrecuneus)	(Default_mode;Limbic)&(Default_mode;Central_executive)	0.183168	0.0170393	0.247299	0.110345
Net100_Pair7_11	(Frontal;Cingulate)&(Angular;Temporal)	(Default_mode;Limbic)&(Default_mode;Central_executive)	0.308865	0.0216368	0.0401448	0.156357
Net100_Pair10_13	(OccipitalPrecuneus)&(Frontal_Sup)	(Default_mode;Central_executive)&(Default_mode)	0.240968	0.0917635	0.0167117	0.0644978
Net100_Pair12_13	(Frontal;Cerebellum)&(Frontal_Sup)	(Central_executive;Default_mode)&(Default_mode)	0.383395	0.191738	0.104899	0.0350826
Net100_Pair2_15	(RolandicOper;SupraMarginal;Insula)&(Insula;Cingulate)	(Salience;Motor)&(Salience;Default_mode)	0.0591716	0.108707	0.0717566	0.147884
Net100_Pair8_20	(Calcarine;Lingual)&(Postcentral;Precentral)	(Visual)&(Motor;Attention)	0.0287346	0.520892	0.0792599	0.0288109
Net100_Pair5_21	(Precuneus;Angular;Cingulate)&(Frontal_Sup)	(Default_mode;Central_executive)&(Default_mode;Central_executive)	0.021694	0.00863176	0.435058	0.0159429
Net100_Pair6_23	(Postcentral;Precentral)&(Cerebellum)	(Motor)&(Subcortical-cerebellum)	0.085953	0.00157317	0.459284	0.0493787
Net100_Pair19_23	(Precuneus;Cuneus;Cingulate)&(Cerebellum)	(Default_mode;Central_executive)&(Subcortical-cerebellum)	0.00374208	0.0527746	0.1773	0.331203
Net100_Pair20_23	(Postcentral;Precentral)&(Cerebellum)	(Motor;Attention)&(Subcortical-cerebellum)	0.0953683	0.0823714	0.0799736	0.0532683
Net100_Pair5_25	(Precuneus;Angular;Cingulate)&(Frontal;Precentral)	(Default_mode;Central_executive)&(Central_executive)	0.0667565	0.328945	0.1061	0.0538701
Net100_Pair11_26	(Angular;Temporal)&(Parietal;Frontal)	(Default_mode;Central_executive)&(Attention;Central_executive)	0.0050566	0.231862	0.00365163	0.186589
Net100_Pair23_27	(Cerebellum)&(Precentral;Frontal;Supp_Motor_Area)	(Subcortical-cerebellum)&(Attention;Salience;Motor)	0.535162	0.047772	0.462647	0.0767623
Net100_Pair13_28	(Frontal_Sup)&(Supp_Motor_Area;Frontal)	(Default_mode)&(Salience;Default_mode)	0.0681279	0.0164856	0.0558499	0.0291194
Net100_Pair2_29	(RolandicOper;SupraMarginal;Insula)&(Parietal)	(Salience;Motor)&(Central_executive;Salience)	0.0860435	0.417895	0.00768781	0.259783
Net100_Pair5_29	(Precuneus;Angular;Cingulate)&(Parietal)	(Default_mode;Central_executive)&(Central_executive;Salience)	0.320948	0.0936028	0.0653909	0.00377588
Net100_Pair9_29	(Temporal)&(Parietal)	(Default_mode)&(Central_executive;Salience)	0.153101	0.196538	0.0887803	0.0071927
Net100_Pair11_29	(Angular;Temporal)&(Parietal)	(Default_mode;Central_executive)&(Central_executive;Salience)	0.378461	0.26389	0.0381498	0.0023477
Net100_Pair13_29	(Frontal_Sup)&(Parietal)	(Default_mode)&(Central_executive;Salience)	0.0113409	0.0151801	0.0966136	0.0283697
Net100_Pair18_29	(Parietal)&(Parietal)	(Attention;Central_executive;Salience)&(Central_executive;Salience)	0.269397	0.119249	0.00224318	0.125071
Net100_Pair20_29	(Postcentral;Precentral)&(Parietal)	(Motor;Attention)&(Central_executive;Salience)	0.00358497	0.198306	0.0242261	0.0450914
Net100_Pair21_29	(Frontal_Sup)&(Parietal)	(Default_mode;Central_executive)&(Central_executive;Salience)	0.0679778	0.0671395	0.0873137	0.00814696
Net100_Pair27_29	(Precentral;Frontal;Supp_Motor_Area)&(Parietal)	(Attention;Salience;Motor)&(Central_executive;Salience)	0.0794852	0.0331803	0.0661332	0.0803087
Net100_Pair8_30	(Calcarine;Lingual)&(Paracentral)	(Visual)&(Motor)	0.00196268	0.0682341	0.0179201	0.101632
Net100_Pair20_30	(Postcentral;Precentral)&(Paracentral)	(Motor;Attention)&(Motor)	0.111534	0.0373764	0.0341171	0.0179233
Net100_Pair23_30	(Cerebellum)&(Paracentral)	(Subcortical-cerebellum)&(Motor)	0.00729384	0.021487	0.0896166	0.0266164
Net100_Pair29_31	(Parietal)&(Frontal)	(Central_executive;Salience)&(Central_executive)	0.0216301	0.24915	0.606113	0.0664481
Net100_Pair6_32	(Postcentral;Precentral)&(Postcentral;Precentral)	(Motor)&(Motor;Attention)	0.182725	0.142944	0.0691323	0.0634061
Net100_Pair8_32	(Calcarine;Lingual)&(Postcentral;Precentral)	(Visual)&(Motor;Attention)	0.0167014	0.0236815	0.021039	0.315691
Net100_Pair20_32	(Postcentral;Precentral)&(Postcentral;Precentral)	(Motor;Attention)&(Motor;Attention)	0.0028014	0.348874	0.136101	0.012118
Net100_Pair23_32	(Cerebellum)&(Postcentral;Precentral)	(Subcortical-cerebellum)&(Motor;Attention)	0.249987	0.0221859	0.0684556	0.00717181
Net100_Pair30_32	(Paracentral)&(Postcentral;Precentral)	(Motor)&(Motor;Attention)	0.0566595	0.162586	0.00689498	0.114272
Net100_Pair10_33	(OccipitalPrecuneus)&(Temporal;Frontal;Supp_Motor_Area)	(Default_mode;Central_executive)&(Default_mode;Salience)	0.274391	0.230577	0.0972343	0.0235861
Net100_Pair29_34	(Parietal)&(Parietal;Postcentral;Precuneus)	(Central_executive;Salience)&(Attention)	0.0707706	0.0290352	0.0607231	0.143201
Net100_Pair6_35	(Postcentral;Precentral)&(Postcentral;Precentral)	(Motor)&(Motor)	0.000581959	0.153967	0.218393	0.111283
Net100_Pair18_35	(Parietal)&(Postcentral;Precentral)	(Attention;Central_executive;Salience)&(Motor)	0.00420618	0.154258	0.00878006	0.01003
Net100_Pair23_35	(Cerebellum)&(Postcentral;Precentral)	(Subcortical-cerebellum)&(Motor)	0.132308	0.0179734	0.157719	0.131833
Net100_Pair30_35	(Paracentral)&(Postcentral;Precentral)	(Motor)&(Motor)	0.00851718	0.341891	0.00763118	0.0506954
Net100_Pair5_36	(Precuneus;Angular;Cingulate)&(Precuneus)	(Default_mode;Central_executive)&(Default_mode;Central_executive)	0.509879	0.219164	0.0480962	0.202391
Net100_Pair7_36	(Frontal;Cingulate)&(Precuneus)	(Default_mode;Limbic)&(Default_mode;Central_executive)	0.0661537	0.0435371	0.0383171	0.231014
Net100_Pair10_36	(OccipitalPrecuneus)&(Precuneus)	(Default_mode;Central_executive)&(Default_mode;Central_executive)	0.00495389	0.0393342	0.257769	0.35461
Net100_Pair11_36	(Angular;Temporal)&(Precuneus)	(Default_mode;Central_executive)&(Default_mode;Central_executive)	0.118459	0.117847	0.0883955	0.038782
Net100_Pair19_36	(Precuneus;Cuneus;Cingulate)&(Precuneus)	(Default_mode;Central_executive)&(Default_mode;Central_executive)	0.0668561	0.0504947	0.151911	0.0155345
Net100_Pair24_36	(Parietal)&(Precuneus)	(Central_executive;Attention)&(Default_mode;Central_executive)	0.0660289	0.0519581	0.17519	0.202966
Net100_Pair7_37	(Frontal;Cingulate)&(Frontal)	(Default_mode;Limbic)&(Central_executive;Salience)	0.166264	0.230756	0.00504976	0.079849
Net100_Pair27_37	(Precentral;Frontal;Supp_Motor_Area)&(Frontal)	(Attention;Salience;Motor)&(Central_executive;Salience)	0.0424876	0.0782228	0.279358	0.0507869
Net100_Pair29_37	(Parietal)&(Frontal)	(Central_executive;Salience)&(Central_executive;Salience)	0.00596225	0.00971839	0.337378	0.104925
Net100_Pair6_38	(Postcentral;Precentral)&(Subcortical)	(Motor)&(Subcortical-cerebellum)	0.0148905	0.0672947	0.13352	0.100083
Net100_Pair23_38	(Cerebellum)&(Subcortical)	(Subcortical-cerebellum)&(Subcortical-cerebellum)	0.0546699	0.236067	0.0423433	0.00852947
Net100_Pair32_38	(Postcentral;Precentral)&(Subcortical)	(Motor;Attention)&(Subcortical-cerebellum)	0.0506298	0.302631	0.25529	0.0584312
Net100_Pair5_39	(Precuneus;Angular;Cingulate)&(Precuneus;Parietal_Sup)	(Default_mode;Central_executive)&(Attention;Central_executive)	0.00362715	0.0326805	0.237214	0.0637494
Net100_Pair19_39	(Precuneus;Cuneus;Cingulate)&(Precuneus;Parietal_Sup)	(Default_mode;Central_executive)&(Attention;Central_executive)	0.0958968	0.138787	0.00525921	0.179169
Net100_Pair29_39	(Parietal)&(Precuneus;Parietal_Sup)	(Central_executive;Salience)&(Attention;Central_executive)	0.252253	0.340083	0.179401	0.00248946
Net100_Pair5_40	(Precuneus;Angular;Cingulate)&(Frontal)	(Default_mode;Central_executive)&(Central_executive)	0.148971	0.298035	0.0371212	0.171178
Net100_Pair14_40	(Cuneus;Occipital)&(Frontal)	(Visual)&(Central_executive)	0.360647	0.400929	0.208446	0.1567
Net100_Pair23_41	(Cerebellum)&(Temporal;Occipital)	(Subcortical-cerebellum)&(Attention;Visual)	0.0658135	0.596718	0.0364338	0.0701927
Net100_Pair30_41	(Paracentral)&(Temporal;Occipital)	(Motor)&(Attention;Visual)	0.0689989	0.0253843	0.144877	0.128431
Net100_Pair32_41	(Postcentral;Precentral)&(Temporal;Occipital)	(Motor;Attention)&(Attention;Visual)	0.395371	0.197765	0.0609331	0.277534
Net100_Pair36_41	(Precuneus)&(Temporal;Occipital)	(Default_mode;Central_executive)&(Attention;Visual)	0.0934419	0.332116	0.00203102	0.143465
Net100_Pair11_42	(Angular;Temporal)&(Temporal;Occipital)	(Default_mode;Central_executive)&(Attention;Visual)	0.121178	0.309489	0.0771645	0.0843087
Net100_Pair29_42	(Parietal)&(Temporal;Occipital)	(Central_executive;Salience)&(Attention;Visual)	0.0950431	0.116411	0.536704	0.0382446
Net100_Pair9_44	(Temporal)&(Frontal_Inf)	(Default_mode)&(Default_mode;Central_executive)	0.0543163	0.123582	0.00128611	0.00101846
Net100_Pair21_44	(Frontal_Sup)&(Frontal_Inf)	(Default_mode;Central_executive)&(Default_mode;Central_executive)	0.0881034	0.00890756	7.73e-05	0.0996935
Net100_Pair24_44	(Parietal)&(Frontal_Inf)	(Central_executive;Attention)&(Default_mode;Central_executive)	0.0823821	0.271407	0.00809159	0.016706
Net100_Pair28_44	(Supp_Motor_Area;Frontal)&(Frontal_Inf)	(Salience;Default_mode)&(Default_mode;Central_executive)	0.0960266	0.15103	4.63e-05	0.00157199
Net100_Pair29_44	(Parietal)&(Frontal_Inf)	(Central_executive;Salience)&(Default_mode;Central_executive)	0.00219219	0.0499273	0.0443068	0.00792559
Net100_Pair5_45	(Precuneus;Angular;Cingulate)&(Frontal)	(Default_mode;Central_executive)&(Salience;Default_mode)	0.251515	0.41742	0.00128614	0.171959
Net100_Pair11_45	(Angular;Temporal)&(Frontal)	(Default_mode;Central_executive)&(Salience;Default_mode)	0.0330278	0.12859	0.00104328	0.0559293
Net100_Pair15_45	(Insula;Cingulate)&(Frontal)	(Salience;Default_mode)&(Salience;Default_mode)	0.00441771	0.00375189	0.00611658	0.0840433
Net100_Pair19_45	(Precuneus;Cuneus;Cingulate)&(Frontal)	(Default_mode;Central_executive)&(Salience;Default_mode)	0.118008	0.0905288	0.0418125	0.46019
Net100_Pair27_45	(Precentral;Frontal;Supp_Motor_Area)&(Frontal)	(Attention;Salience;Motor)&(Salience;Default_mode)	0.00750474	0.0746439	0.149607	0.210429
Net100_Pair28_45	(Supp_Motor_Area;Frontal)&(Frontal)	(Salience;Default_mode)&(Salience;Default_mode)	0.000127369	0.089244	0.0502087	0.0164639
Net100_Pair33_45	(Temporal;Frontal;Supp_Motor_Area)&(Frontal)	(Default_mode;Salience)&(Salience;Default_mode)	0.0975306	0.0841893	0.336857	0.165772
Net100_Pair5_46	(Precuneus;Angular;Cingulate)&(Temporal)	(Default_mode;Central_executive)&(Central_executive;Default_mode)	0.00413129	0.235572	0.0307275	0.20397
Net100_Pair11_46	(Angular;Temporal)&(Temporal)	(Default_mode;Central_executive)&(Central_executive;Default_mode)	0.0107542	0.0964042	0.23816	0.0953203
Net100_Pair21_46	(Frontal_Sup)&(Temporal)	(Default_mode;Central_executive)&(Central_executive;Default_mode)	0.299848	0.0995906	0.00106123	0.26242
Net100_Pair25_46	(Frontal;Precentral)&(Temporal)	(Central_executive)&(Central_executive;Default_mode)	0.328593	0.0578382	0.150785	0.404004
Net100_Pair5_47	(Precuneus;Angular;Cingulate)&(Frontal)	(Default_mode;Central_executive)&(Central_executive;Salience;Default_mode)	0.10029	0.134463	0.00506134	0.389528
Net100_Pair11_47	(Angular;Temporal)&(Frontal)	(Default_mode;Central_executive)&(Central_executive;Salience;Default_mode)	0.00208639	0.160264	3.42e-05	0.118992
Net100_Pair15_47	(Insula;Cingulate)&(Frontal)	(Salience;Default_mode)&(Central_executive;Salience;Default_mode)	0.0338678	0.00896524	5.22e-06	0.118853
Net100_Pair24_47	(Parietal)&(Frontal)	(Central_executive;Attention)&(Central_executive;Salience;Default_mode)	0.0313816	0.0410508	0.156402	0.0211912
Net100_Pair25_47	(Frontal;Precentral)&(Frontal)	(Central_executive)&(Central_executive;Salience;Default_mode)	0.0017838	0.0923905	0.207422	0.280424
Net100_Pair28_47	(Supp_Motor_Area;Frontal)&(Frontal)	(Salience;Default_mode)&(Central_executive;Salience;Default_mode)	0.0458512	0.0324767	0.0181313	0.0406703
Net100_Pair31_47	(Frontal)&(Frontal)	(Central_executive)&(Central_executive;Salience;Default_mode)	0.436015	0.245811	0.00580045	0.0180229
Net100_Pair2_48	(RolandicOper;SupraMarginal;Insula)&(Temporal)	(Salience;Motor)&(Default_mode;Central_executive)	0.0998327	0.426389	0.00112602	0.0178073
Net100_Pair5_48	(Precuneus;Angular;Cingulate)&(Temporal)	(Default_mode;Central_executive)&(Default_mode;Central_executive)	0.0607605	0.0344801	0.0053427	0.0418838
Net100_Pair9_48	(Temporal)&(Temporal)	(Default_mode)&(Default_mode;Central_executive)	0.398963	0.0104814	0.00546734	0.0353786
Net100_Pair10_48	(OccipitalPrecuneus)&(Temporal)	(Default_mode;Central_executive)&(Default_mode;Central_executive)	0.212819	0.0684425	0.140037	0.339723
Net100_Pair11_48	(Angular;Temporal)&(Temporal)	(Default_mode;Central_executive)&(Default_mode;Central_executive)	0.0143888	0.0881682	0.0741492	0.0488587
Net100_Pair18_48	(Parietal)&(Temporal)	(Attention;Central_executive;Salience)&(Default_mode;Central_executive)	0.000549756	0.25378	0.0919802	0.00718252
Net100_Pair20_48	(Postcentral;Precentral)&(Temporal)	(Motor;Attention)&(Default_mode;Central_executive)	0.152619	0.196122	0.00788952	0.0888375
Net100_Pair21_48	(Frontal_Sup)&(Temporal)	(Default_mode;Central_executive)&(Default_mode;Central_executive)	0.298972	0.0111689	0.00674933	0.0536786
Net100_Pair26_48	(Parietal;Frontal)&(Temporal)	(Attention;Central_executive)&(Default_mode;Central_executive)	0.019931	0.26249	0.191086	0.0101965
Net100_Pair28_48	(Supp_Motor_Area;Frontal)&(Temporal)	(Salience;Default_mode)&(Default_mode;Central_executive)	0.209491	0.0677992	0.00950057	0.0120982
Net100_Pair31_48	(Frontal)&(Temporal)	(Central_executive)&(Default_mode;Central_executive)	0.00182416	0.139779	0.00533902	0.0632692
Net100_Pair34_48	(Parietal;Postcentral;Precuneus)&(Temporal)	(Attention)&(Default_mode;Central_executive)	0.0140328	0.0842977	0.0755654	0.00060566
Net100_Pair37_48	(Frontal)&(Temporal)	(Central_executive;Salience)&(Default_mode;Central_executive)	0.0645217	0.437408	0.0503549	0.520175
Net100_Pair5_49	(Precuneus;Angular;Cingulate)&(Temporal_Mid;Angular)	(Default_mode;Central_executive)&(Default_mode)	0.0696558	0.262088	0.0231223	0.0438888
Net100_Pair11_49	(Angular;Temporal)&(Temporal_Mid;Angular)	(Default_mode;Central_executive)&(Default_mode)	0.154439	0.254315	0.0733436	0.140003
Net100_Pair25_49	(Frontal;Precentral)&(Temporal_Mid;Angular)	(Central_executive)&(Default_mode)	0.0651277	0.266851	0.278432	0.123437
Net100_Pair37_49	(Frontal)&(Temporal_Mid;Angular)	(Central_executive;Salience)&(Default_mode)	0.201279	0.108262	0.00171175	0.0112414
Net100_Pair44_49	(Frontal_Inf)&(Temporal_Mid;Angular)	(Default_mode;Central_executive)&(Default_mode)	0.0726713	0.030125	0.103002	0.00151219
Net_Edge_ICA1	NA(Global_measure)	Motor;Subcortical-cerebellum	0.0255246	0.00510514	0.0041798	0.151738
Net_Edge_ICA2	NA(Global_measure)	Triple_netwoks(Default_mode,Central_executive,Salience)	0.000342962	0.0859707	5.6e-07	0.0322266
Net_Edge_ICA3	NA(Global_measure)	Triple_netwoks(Default_mode,Central_executive,Salience);Attention	0.000431772	0.323565	0.000805702	6.9e-07
Net_Edge_ICA4	NA(Global_measure)	Triple_netwoks(Default_mode,Central_executive,Salience);Attention	0.00476358	0.102382	5.81e-05	0.000986378
Net_Edge_ICA6	NA(Global_measure)	Triple_netwoks(Default_mode,Central_executive,Salience)	0.00643332	0.0467363	1.89e-05	0.000963917
