## Supplementary material for "Common variants contribute to intrinsic human brain functional networks": supp_tables: Supp_Table9_Sumstat.xlsx

### Sheet: GWAS_summary_statistics
Supplementary Table 9: Sources of the publicly available GWAS summary statistics used in this study
Phenotype	ID	Consortium	URL	Reference	Number of individuals in GWAS
ADHD	ADHD	Psychiatric Genomics Consortium (PGC)	https://www.med.unc.edu/pgc/results-and-downloads	Ditte Demontis et al. Discovery Of The First Genome-Wide Significant Risk Loci For ADHD. Nat Genet. 2018	55374
Alzheimer’s dementia	Alzheimer's Disease	CTGlab	https://ctg.cncr.nl/software/summary_statistics	Jansen, I.E., Savage, J.E., Watanabe, K. et al. Genome-wide meta-analysis identifies new loci and functional pathways influencing Alzheimer’s disease risk. Nat Genet 51, 404–413 (2019). https://doi.org/10.1038/s41588-018-0311-9	455258
Automobile_Speeding_Propensity	Automobile_Speeding	Social Science Genetic Association Consortium (SSGAC)	https://www.thessgac.org/data	Karlsson Linnér et al. (2018). Genome-wide association analyses of risk tolerance and risky behaviors in over one million individuals identify hundreds of loci and shared genetic influences. Forthcoming Nature Genetics.	404291
Bipolar Disorder	Bipolar_Disorder	Psychiatric Genomics Consortium (PGC)	https://www.med.unc.edu/pgc/results-and-downloads	Bipolar Disorder and Schizophrenia Working Group of the Psychiatric Genomics Consortium, 2018. Genomic Dissection of bipolcellar disorder and schizophrenia, including 28 subphenotypes. Cell 173. https://doi.org/10.1016/j.cell.2018.05.046	41653
Body Mass Index	BMI	Genetic Investigation of ANthropometric Traits Consortium (GIANT)	https://portals.broadinstitute.org/collaboration/giant/index.php/GIANT_consortium_data_files	Yengo L, Sidorenko J, Kemper KE, Zheng Z, Wood AR, Weedon MN, Frayling TM, Hirschhorn J, Yang J, Visscher PM, GIANT Consortium. (2018). Meta-analysis of genome-wide association studies for height and body mass index in ~700,000 individuals of European ancestry. Biorxiv.	700000
Continuous Chronotype	Chronotype	International Sleep Genetic Epidemiology Consortium (ISGEC)	https://sleepgenetics.org/downloads/	Lane et al., Genome-wide association analysis identifies novel loci for chronotype in 100,420 individuals from the UK Biobank 2016 (PMID:26955885)	100420
Cognitive performance	Cognitive_Performance	Social Science Genetic Association Consortium (SSGAC)	https://www.thessgac.org/data	Lee et al. (2018). Gene discovery and polygenic prediction from a 1.1-million-person GWAS of educational attainment. Nature Genetics, 50(8), 1112-1121. doi: 10.1038/s41588-018-0147-3	257828
five major psychiatric disorders	Cross_Disorder	Psychiatric Genomics Consortium (PGC)	https://www.med.unc.edu/pgc/results-and-downloads	Identification of risk loci with shared effects on five major psychiatric disorders: a genome-wide analysis.	61220
DRINKS_PER_WEEK	Drinking	Social Science Genetic Association Consortium (SSGAC)	https://www.thessgac.org/data	Karlsson Linnér et al. (2018). Genome-wide association analyses of risk tolerance and risky behaviors in over one million individuals identify hundreds of loci and shared genetic influences. Forthcoming Nature Genetics.	414343
educational attainment	Education	Social Science Genetic Association Consortium (SSGAC)	https://www.thessgac.org/data	Lee et al. (2018). Gene discovery and polygenic prediction from a 1.1-million-person GWAS of educational attainment. Nature Genetics, 50(8), 1112-1121. doi: 10.1038/s41588-018-0147-3	766345
Years of education	EduYears	Social Science Genetic Association Consortium (SSGAC)	https://www.thessgac.org/data	Rietveld et al. (2013), GWAS of 126,559 Individuals Identifies Genetic Variants Associated with Educational Attainment. Science, 340(6139), 1467-1471. doi: 10.1126/science.1235488	126559
General_Cognitive_Function	General_Cognitive_Function	Centre for Cognitive Ageing and Cognitive Epidemiology (CCACE)	https://www.ccace.ed.ac.uk/node/335	Davies et al. Study of 300,486 individuals identifies 148 independent genetic loci influencing general cognitive function. Nature Communications (2018) 9, 2098	282014
Height	Height	GIANT consortium	https://portals.broadinstitute.org/collaboration/giant/index.php/Main_Page	Yengo L, Sidorenko J, Kemper KE, Zheng Z, Wood AR, Weedon MN, Frayling TM, Hirschhorn J, Yang J, Visscher PM, GIANT Consortium. (2018). Meta-analysis of genome-wide association studies for height and body mass index in ~700,000 individuals of European ancestry. Biorxiv.	700000
Vascular/heart problems diagnosed by doctor: High blood pressure	High_Blood_Pressure	CTGlab	https://atlas.ctglab.nl/ukb2_sumstats/6150_4_logistic.EUR.sumstats.MACfilt.txt.gz	https://atlas.ctglab.nl	385699
Intelligence	Intelligence	CTGlab	https://ctg.cncr.nl/software/summary_statistics	Savage JE, Jansen PR, Stringer S, Watanabe K, Bryois J, de Leeuw CA, Nagel M, Awasthi S, Barr PB, Coleman JRI, Grasby KL, Hammerschlag AR, Kaminski J, Karlsson R, Krapohl E, Lam M, Nygaard M, Reynolds CA, Trampush JW, Young H, Zabaneh D, Hägg S, Hansell NK, Karlsson IK, Linnarsson S, Montgomery GW, Munoz-Manchado AB, Quinlan EB, Schumann G, Skene N, Webb BT, White T, Arking DE, Attix DK, Avramopo…	269867
Job involves heavy manual or physical work	Manual_or_Physical_Work	CTGlab	https://atlas.ctglab.nl/ukb2_sumstats/f.816.0.0_res.EUR.sumstats.MACfilt.txt.gz	https://atlas.ctglab.nl	220789
major depressive disorder	MDD/Major_Depressive_Disorder	Psychiatric Genomics Consortium (PGC)	https://www.med.unc.edu/pgc/results-and-downloads	PGC-MDD2, Wray, Ripke, Mattheisen, Trzaskowski et al. (2018) Genome-wide association analyses identify 44 risk variants and refine the genetic architecture of major depression. Nature Genetics, 2018.	173005
Neuroticism (subcluster neuro_f1960_FED)	Neuro_Fedup	CTGlab	https://ctg.cncr.nl/software/summary_statistics	Nagel M, Watanabe K, Stringer S, Posthuma D, van der Sluis S. Item-level analyses reveal genetic heterogeneity in neuroticism. Nat Commun. 2018 Mar 2;9(1):907.	366726
Neuroticism	Neuroticism	CTGlab	https://ctg.cncr.nl/software/summary_statistics	Nagel M, Jansen PR, Stringer S, Watanabe K, de Leeuw CA, Bryois J, Savage JE, Hammerschlag AR, Skene N, Muñoz-Manchado AB, the 23andMe Research Team, White TJH, Tiemeier H, Linnarsson S, Hjerling-Leffler J, Polderman TJC, Sullivan PF, van der Sluis S, Posthuma D. Meta-Analysis of Genome-wide Association Studies for Neuroticism in 449,484 Individuals Identifies Novel Genetic Loci and Pathways. Nat…	390278
Neuroticism_Depressed_affect_subcluster	Neuroticism_Depressed_Affect	CTGlab	https://ctg.cncr.nl/software/summary_statistics	Nagel M, Jansen PR, Stringer S, Watanabe K, de Leeuw CA, Bryois J, Savage JE, Hammerschlag AR, Skene N, Muñoz-Manchado AB, the 23andMe Research Team, White TJH, Tiemeier H, Linnarsson S, Hjerling-Leffler J, Polderman TJC, Sullivan PF, van der Sluis S, Posthuma D. Meta-Analysis of Genome-wide Association Studies for Neuroticism in 449,484 Individuals Identifies Novel Genetic Loci and Pathways. Nat…	357957
Neuroticism_Worry_subcluster	Neuroticism_Worry	CTGlab	https://ctg.cncr.nl/software/summary_statistics	Nagel M, Jansen PR, Stringer S, Watanabe K, de Leeuw CA, Bryois J, Savage JE, Hammerschlag AR, Skene N, Muñoz-Manchado AB, the 23andMe Research Team, White TJH, Tiemeier H, Linnarsson S, Hjerling-Leffler J, Polderman TJC, Sullivan PF, van der Sluis S, Posthuma D. Meta-Analysis of Genome-wide Association Studies for Neuroticism in 449,484 Individuals Identifies Novel Genetic Loci and Pathways. Nat…	348219
Number of treatments/medications taken	Number_of _Treatments	CTGlab	https://atlas.ctglab.nl/ukb2_sumstats/f.137.0.0_res.EUR.sumstats.MACfilt.txt.gz	https://atlas.ctglab.nl	386581
Verbal_Numerical_Reasoning	Numerical_Reasoning	Centre for Cognitive Ageing and Cognitive Epidemiology (CCACE)	https://www.ccace.ed.ac.uk/node/335	Davies et al. Study of 300,486 individuals identifies 148 independent genetic loci influencing general cognitive function. Nature Communications (2018) 9, 2098; doi:10.1038/s41467-018-04362-x	168033
Reaction_Time	Reaction_Time	Centre for Cognitive Ageing and Cognitive Epidemiology (CCACE)	https://www.ccace.ed.ac.uk/node/335	Davies et al. Study of 300,486 individuals identifies 148 independent genetic loci influencing general cognitive function. Nature Communications (2018) 9, 2098; doi:10.1038/s41467-018-04362-x	330069
the first PC of the four risky behaviors	Risky_behaviors_PC1	Social Science Genetic Association Consortium (SSGAC)	https://www.thessgac.org/data	Karlsson Linnér et al. (2018). Genome-wide association analyses of risk tolerance and risky behaviors in over one million individuals identify hundreds of loci and shared genetic influences. Forthcoming Nature Genetics.	315894
Schizophrenia	SCZ/Schizophrenia	CLOZUK and Psychiatric Genomics Consortium (PGC)	https://walters.psycm.cf.ac.uk/	Pardiñas, A.F., Holmans, P., Pocklington, A.J. et al. Common schizophrenia alleles are enriched in mutation-intolerant genes and in regions under strong background selection. Nat Genet 50, 381–389 (2018). https://doi.org/10.1038/s41588-018-0059-2	105318
Sleep Duration	Sleep_Duration	CTGlab	https://ctg.cncr.nl/software/summary_statistics	Jansen PR, Watanabe K, Stringer S, Skene N, Bryois J, Hammerschlag AR, de Leeuw CA, Benjamins JS, Muñoz-Manchado AB, Nagel M, Savage JE, Tiemeier H, White T; 23andMe Research Team, Tung JY, Hinds DA, Vacic V, Wang X, Sullivan PF, van der Sluis S, Polderman TJC, Smit AB, Hjerling-Leffler J, Van Someren EJW, Posthuma D. Genome-wide analysis of insomnia in 1,331,010 individuals identifies new risk l…	1331010
EVER_SMOKER	Smoking	Social Science Genetic Association Consortium (SSGAC)	https://www.thessgac.org/data	Karlsson Linnér et al. (2018). Genome-wide association analyses of risk tolerance and risky behaviors in over one million individuals identify hundreds of loci and shared genetic influences. Forthcoming Nature Genetics.	518633
Subjective well-being	Subjective_well_being	Social Science Genetic Association Consortium (SSGAC)	https://www.thessgac.org/data	Turley et al. (2018). Multi-trait analysis of genome-wide association summary statistics using MTAG. Nature Genetics, 50, 229-237. doi: 10.1038/s41588-017-0009-4	298420
Type 2 diabetes	T2D	Program in Complex Trait Genomics, IMB, University of Queensland	https://cnsgenomics.com/content/data	Xue, A., Wu, Y., Zhu, Z. et al. Genome-wide association analyses identify 143 risk variants and putative regulatory mechanisms for type 2 diabetes. Nat Commun 9, 2941 (2018). https://doi.org/10.1038/s41467-018-04951-w	659316
215 diffusion tensor imaging (DTI) traits of brain structural connectivity in white matter	NA	Brain Imaging Genetics Knowledge Portal (BIG-KP)	https://bigkp.web.unc.edu/	Common genetic variation influencing human white matter microstructure (2020). bioRxiv, 112409.	33292
100 regional brain volumes	NA	Brain Imaging Genetics Knowledge Portal (BIG-KP)	https://bigkp.web.unc.edu/	Genome-wide association analysis of 19,629 individuals identifies variants influencing regional brain volumes and refines their genetic co-architecture with cognitive and mental health traits (2019). Nature Genetics, 51(11), 1637-1644.	35946
