## Supplementary material for "Common variants contribute to intrinsic human brain functional networks": supp_tables: Supp_Table13_Overlap.xlsx

### Sheet: summary
Supplementary Table 32: Number of overlapped genes between 57 complex traits and 21 white matter tracts
ID	ACR	ALIC	BCC	CGC	CGH	CST	EC	FX	FXST	GCC	IFO	PCR	PLIC	PTR	RLIC	SCC	SCR	SFO	SLF	SS	UNC
Schizophrenia	71	42	30	71	18	6	68	11	39	56	25	59	38	61	52	61	65	28	80	41	7
Alzheimer's Disease	5	7	1	0	0	1	3	0	1	7	0	1	9	5	1	10	0	4	5	2	0
ADHD	4	9	0	10	0	0	16	4	12	2	0	2	8	3	2	0	1	5	1	0	1
Multiple_Sclerosis	15	3	0	8	0	0	4	0	4	8	0	18	0	22	17	17	15	0	23	21	0
Parkinson's Disease	25	21	22	24	14	0	27	2	19	25	20	18	15	13	12	17	22	20	25	10	3
Bipolar_Disorder	31	10	9	16	2	2	13	1	2	23	2	26	4	23	25	25	27	3	25	18	2
Major_Depressive_Disorder	20	9	4	28	2	0	28	2	19	18	11	23	11	24	24	26	23	3	25	18	1
Autism_Spectrum_Disorder	21	19	20	20	11	0	26	1	19	19	27	14	14	10	9	14	20	19	21	7	0
Amyotrophic_Lateral_Sclerosis	13	13	11	11	9	0	11	1	11	11	11	8	9	4	3	5	11	11	11	3	0
Any_Ischemic_Stroke	0	0	2	1	0	0	0	0	0	2	0	0	1	0	0	1	0	0	0	0	0
Any_Stroke	1	1	2	1	0	0	1	0	0	2	0	1	2	1	1	1	1	1	1	1	1
Automobile_Speeding	21	17	17	18	11	0	19	0	20	19	18	12	11	10	8	8	17	17	22	8	0
BMI	10	7	4	11	1	0	19	5	7	8	11	13	9	11	9	9	12	4	8	8	5
Bone_Mineral_Density	24	15	18	27	8	2	31	0	23	19	21	13	12	12	6	18	17	14	18	10	3
Cognitive_Function	35	26	17	38	12	0	34	2	31	30	18	26	16	24	25	26	32	17	34	22	1
Cognitive_Performance	28	20	12	28	7	0	28	4	29	25	10	22	15	20	17	25	25	10	26	16	2
Coronary_Artery_Disease	1	0	0	4	0	0	0	0	1	0	1	0	0	1	0	0	0	0	4	1	0
Drinking	14	14	14	18	7	0	14	0	14	14	14	7	8	3	2	4	13	14	18	1	0
Education	26	22	17	30	11	4	37	5	34	21	16	18	19	16	14	14	22	17	26	16	3
FEV	43	24	20	35	8	5	38	0	27	31	20	40	13	41	30	37	46	18	51	31	2
FEV/FVC	29	8	3	14	3	1	17	2	5	15	10	31	3	31	29	29	30	2	34	25	2
FVC	49	26	25	33	9	6	32	0	23	34	17	36	14	40	29	31	43	20	49	30	3
General_Risk_Tolerance	8	5	0	7	0	0	5	0	1	8	4	9	0	9	7	11	9	0	9	7	0
Gettingup	12	13	12	12	9	0	12	0	13	12	12	7	12	4	4	8	12	12	12	2	0
Heel_Bone_Mineral_Density	75	31	34	56	19	2	63	5	41	51	32	56	30	56	44	46	61	26	61	42	10
Height	75	29	42	48	16	6	48	12	30	54	24	52	34	46	41	49	57	21	54	41	14
High_Blood_Pressure	10	6	7	7	4	0	9	1	9	8	4	9	4	8	6	6	8	4	10	8	3
ICV	1	1	1	1	1	0	1	0	1	1	1	1	1	0	0	1	1	1	1	0	0
Insomnia	5	2	1	5	1	0	1	0	0	5	1	5	0	5	2	5	5	2	5	5	2
Intelligence	15	10	10	18	5	0	22	3	21	12	6	9	14	7	6	12	10	6	9	7	2
Manual_or_Physical_Work	0	0	0	10	0	0	11	0	10	0	0	0	0	1	0	0	0	0	0	0	0
Morningness	0	1	0	2	0	0	2	0	2	0	0	0	3	1	0	2	0	0	0	0	0
Napping	17	17	17	17	11	0	17	0	17	17	17	9	11	5	5	7	16	17	17	3	0
Neuro_Fedup	17	17	17	24	11	0	24	0	24	17	17	9	11	5	5	7	16	17	17	3	0
Neuro_Feel_nervous	23	20	17	21	12	0	20	0	22	21	18	14	14	12	11	11	20	17	25	11	0
Neuro_Guilt	17	14	10	15	7	0	11	0	11	17	10	15	8	12	9	14	19	10	19	7	0
Neuro_HURT	20	20	20	20	11	0	20	0	19	20	19	12	13	8	7	10	19	20	20	6	0
Neuro_Irritable	16	16	16	22	10	0	24	0	24	16	16	8	10	4	4	6	15	16	16	2	0
Neuro_Miserable	16	16	15	20	9	0	20	0	20	16	15	8	9	5	4	6	15	15	16	3	0
Neuro_Mood	20	19	20	20	11	0	21	1	20	19	19	12	14	8	8	9	19	19	19	5	0
Neuro_Sum_Score	28	25	20	25	12	0	23	0	24	25	20	20	15	18	13	19	25	21	30	13	1
Neuro_Tense	0	0	0	1	0	0	1	0	0	0	0	0	0	1	4	0	0	0	0	0	0
Neuro_Worry	19	15	14	15	10	0	17	0	16	15	14	9	12	7	4	8	13	14	19	7	0
Neuro_Worry_Emb	6	7	6	6	5	0	6	0	6	7	6	5	7	3	2	5	6	6	6	2	0
Neuroticism	24	23	19	22	11	0	24	0	22	22	28	16	14	12	10	19	22	19	25	9	0
Neuroticism_Depressed_Affect	18	18	18	26	11	0	27	0	26	18	18	10	12	7	6	8	17	18	18	4	0
Neuroticism_Worry	23	20	17	21	12	0	21	0	23	20	18	15	15	13	12	14	20	17	27	10	0
Non_Cancer_Illnesses	5	1	3	2	1	0	1	0	2	4	0	4	0	5	3	3	2	1	7	5	1
Number_of_Treatments	5	1	3	4	1	0	2	0	2	4	1	4	0	7	3	3	2	1	8	7	1
Numerical_Reasoning	19	9	2	23	2	0	17	1	14	18	2	23	6	25	22	25	22	1	23	19	1
Reaction_Time	0	1	3	0	0	0	0	0	0	3	0	0	2	0	1	2	0	0	0	0	0
Risky_behaviors_PC1	26	20	20	26	11	0	25	0	19	25	22	18	16	15	12	18	24	19	26	12	4
Sleep_During	11	10	9	9	7	0	10	1	9	10	8	9	8	7	6	6	11	8	11	4	1
Smoking	8	5	4	6	2	0	9	2	2	6	5	7	4	7	4	6	7	2	7	4	4
Snoring	13	13	13	13	9	0	13	0	13	13	13	7	9	3	3	5	12	13	13	2	0
T2D	3	0	0	2	0	0	2	0	2	4	2	2	1	4	2	4	1	0	5	4	0
White_Matter_Hyperintensitie	0	0	0	0	0	0	0	0	0	0	0	1	0	2	0	0	0	0	0	0	2

### Sheet: overlap
Supplementary Table 13: List of genes associated with intrinsic brain activity traits that have been linked to regional brain volumes, white matter microstructure, and both of them
Regional Brain Volume	White Matter Microstructure	Both
MRVI1	MRVI1	MRVI1
CTR9	FAM175B	FAM175B
HIC1	FAM53B	FAM53B
FAM175B	METTL10	METTL10
FAM53B	RP11-12J10.3	RP11-12J10.3
METTL10	ZIC1	ZIC1
RP11-12J10.3	ZIC4	ZIC4
MFHAS1	EPHA3	EPHA3
SLIT1	NSF	NSF
TMEM163	WNT3	WNT3
VRK2	KANSL1	KANSL1
ZIC1	CRHR1	CRHR1
ZIC4	SPPL2C	SPPL2C
EPHA3	STH	STH
NSF	DPP4	SSH2
WNT3	SSH2	DAAM1
KANSL1	IGF2BP1	CDKN2C
CRHR1	COMMD7	FAF1
SPPL2C	SLC4A10	SPECC1
STH	DAAM1	AKAP10
SSH2	MSRB3	LHPP
PLCD3	CDKN2C	FZD2
HEXIM2	FAF1	DBF4B
SHFM1	SPECC1	EFTUD2
DNMT3B	AKAP10	NMT1
DAAM1	LHPP	FMNL1
CPA3	FZD2	ARHGAP27
CADM2	DBF4B	PLEKHM1
NOTCH4	EFTUD2	MAPT
MSRA	NMT1	ARL17B
BTN3A2	FMNL1	LRRC37A
CDKN2C	ARHGAP27	LRRC37A2
FAF1	PLEKHM1	ARL17A
PARD3	MAPT	LRRC37A3
XKR6	ARL17B	C17orf58
CELA3A	LRRC37A	ACTR10
ANKHD1	LRRC37A2	GPR135
AMPD3	ARL17A	L3HYPDH
SPECC1	LRRC37A3	JKAMP
AKAP10	C17orf58	CCDC175
ADM	ACTR10	C15orf54
TMEM41B	GPR135	C15orf56
EIF4G2	L3HYPDH
SMG6	JKAMP
LHPP	CCDC175
EDRF1	WIF1
FZD2	C15orf54
CCDC43	C15orf56
DBF4B
HIGD1B
EFTUD2
CCDC103
FAM187A
NMT1
FMNL1
SPATA32
ARHGAP27
PLEKHM1
MAPT
ARL17B
LRRC37A
LRRC37A2
ARL17A
WNT9B
MYL4
EFCAB13
LRRC37A3
C17orf58
MXRA7
ACTR10
PSMA3
ARID4A
GPR135
L3HYPDH
JKAMP
CCDC175
RTN1
LRRC9
PCNXL4
PPM1A
TOMM20L
DACT1
C15orf54
C15orf56
