## Supplementary material for "Common variants contribute to intrinsic human brain functional networks": supp_tables: Supp_Table15_Drug_Target.xlsx

### Sheet: drug_target
Supplementary Table 15: Nervous system drug-target genes that are associated with intrinsic brain activity traits (n=34,691 subjects)
DrugBank_ID	Drug_name	Target_Gene_Entrez_ID	Gene_Symbol	Chro	ACT_code
DB00363	Clozapine	50632	CALY	10q26.3	N05AH02
DB00714	Apomorphine	50632	CALY	10q26.3	N04BC07
DB00831	Trifluoperazine	50632	CALY	10q26.3	N05AB06
DB00252	Phenytoin	1559	CYP2C9	10q24	N03AB02
DB00320	Dihydroergotamine	55244	SLC47A1	17p11.2	N02CA01
DB00382	Tacrine	55244	SLC47A1	17p11.2	N06DA01
DB00458	Imipramine	55244	SLC47A1	17p11.2	N06AA02
DB00490	Buspirone	55244	SLC47A1	17p11.2	N05BE01
DB00669	Sumatriptan	55244	SLC47A1	17p11.2	N02CC01
DB00734	Risperidone	55244	SLC47A1	17p11.2	N05AX08
DB00780	Phenelzine	1558	CYP2C8	10q23.33	N06AF03
