## Supplementary material for "Common variants contribute to intrinsic human brain functional networks": supp_tables: Supp_Table18_LDSC_Enrichment2.xlsx

### Sheet: Brain_regions
Supplementary Table 18: LDSC partitioned heritability enrichment analysis in regulatory elements of gross brain cell types143 (i.e., neurons and glia) in multiple brain regions (n=34,691 subjects)
phenotype_id	annotation_Id	Prop._SNPs	Prop._h2	Prop._h2_std_error	Enrichment	Enrichment_std_error	Enrichment_p	Enrichment_p_fdr	Coefficient	Coefficient_std_error	Coefficient_z.score
Net_Edge_ICA2	ACC_glia	0.00628641	0.0692875	0.0398832	11.0218	6.34435	0.118018	0.258164	2.80506e-07	3.59999e-07	0.779185
Net_Edge_ICA2	ACC_neuron	0.00892586	0.0677153	0.0456565	7.58642	5.11508	0.194422	0.348993	1.37011e-07	2.78828e-07	0.491381
Net_Edge_ICA2	AMY_glia	0.00471181	0.076238	0.0348055	16.1802	7.38686	0.0400503	0.14195	5.74518e-07	4.12856e-07	1.39157
Net_Edge_ICA2	AMY_neuron	0.004455	0.0322949	0.0321442	7.24913	7.2153	0.385218	0.544349	1.03843e-07	3.83665e-07	0.270661
Net_Edge_ICA2	DLPFC_glia	0.00677454	0.0928535	0.0395367	13.7062	5.83607	0.0311807	0.128391	4.46746e-07	3.25716e-07	1.37158
Net_Edge_ICA2	DLPFC_neuron	0.00934162	0.0734513	0.0475107	7.8628	5.08592	0.171293	0.320958	1.6211e-07	2.76522e-07	0.586245
Net_Edge_ICA2	HIPP_glia	0.00792664	0.156413	0.0501517	19.7326	6.32698	0.00507806	0.0622994	7.84372e-07	3.79679e-07	2.06588
Net_Edge_ICA2	HIPP_neuron	0.00991024	0.0609188	0.0489776	6.14706	4.94212	0.295325	0.456857	5.86186e-08	2.65215e-07	0.221023
Net_Edge_ICA2	INS_glia	0.00397024	0.0608437	0.0328472	15.325	8.27335	0.0869731	0.227593	5.07991e-07	4.72576e-07	1.07494
Net_Edge_ICA2	INS_neuron	0.00793389	0.0676039	0.0439573	8.5209	5.54044	0.168904	0.320958	2.0235e-07	2.93502e-07	0.689433
Net_Edge_ICA2	ITC_glia	0.00616138	0.0991873	0.0398372	16.0982	6.46563	0.0192601	0.112351	5.73584e-07	3.63659e-07	1.57726
Net_Edge_ICA2	ITC_neuron	0.00810617	0.069566	0.0448951	8.58186	5.53839	0.167019	0.320958	1.92486e-07	2.97231e-07	0.647598
Net_Edge_ICA2	MDT_glia	0.00943239	0.106659	0.0457921	11.3077	4.85477	0.039139	0.14195	3.14602e-07	2.85764e-07	1.10092
Net_Edge_ICA2	MDT_neuron	0.0100008	0.0839504	0.0544426	8.39433	5.4438	0.171942	0.320958	2.18022e-07	2.95109e-07	0.738782
Net_Edge_ICA2	NAC_glia	0.00390156	0.0677099	0.0329274	17.3545	8.43953	0.0548134	0.176411	6.52249e-07	4.65384e-07	1.40153
Net_Edge_ICA2	NAC_neuron	0.00950174	0.000223945	0.0470889	0.0235689	4.95582	0.842846	0.90441	-2.07753e-07	2.61578e-07	-0.79423
Net_Edge_ICA2	OFC_glia	0.00697415	0.110248	0.0415822	15.8081	5.96233	0.0154988	0.0986289	5.51013e-07	3.52775e-07	1.56194
Net_Edge_ICA2	OFC_neuron	0.010642	0.122224	0.0501353	11.485	4.71107	0.0243861	0.119791	3.57719e-07	2.50907e-07	1.4257
Net_Edge_ICA2	PMC_glia	0.00699204	0.106415	0.0407351	15.2194	5.82592	0.0148583	0.0986289	5.25439e-07	3.3445e-07	1.57106
Net_Edge_ICA2	PMC_neuron	0.0107811	0.0697639	0.0464088	6.47097	4.30466	0.196932	0.348993	9.11694e-08	2.35094e-07	0.3878
Net_Edge_ICA2	PUT_glia	0.00816303	0.0894917	0.0417955	10.9631	5.12009	0.0526086	0.175362	2.79497e-07	2.95449e-07	0.946008
Net_Edge_ICA2	PUT_neuron	0.0139702	0.0193249	0.052837	1.38329	3.78211	0.918869	0.935576	-1.50035e-07	2.107e-07	-0.71208
Net_Edge_ICA2	PVC_glia	0.00767185	0.123997	0.0435747	16.1625	5.67981	0.00845747	0.0740028	5.89361e-07	3.31774e-07	1.77639
Net_Edge_ICA2	PVC_neuron	0.00649715	0.0998296	0.0431195	15.3651	6.63667	0.0298827	0.127349	5.67566e-07	3.49772e-07	1.62267
Net_Edge_ICA2	STC_glia	0.0067246	0.0983029	0.0407504	14.6184	6.0599	0.0278807	0.126337	4.97051e-07	3.54526e-07	1.40201
Net_Edge_ICA2	STC_neuron	0.0100093	0.109537	0.0524254	10.9436	5.23768	0.0505099	0.170395	3.28081e-07	2.7629e-07	1.18745
Net_Edge_ICA2	VLPFC_glia	0.00690767	0.102199	0.0411814	14.795	5.96168	0.0220947	0.114565	4.91382e-07	3.39937e-07	1.44551
Net_Edge_ICA2	VLPFC_neuron	0.0112152	0.121333	0.0510214	10.8186	4.5493	0.0280115	0.126337	3.29002e-07	2.40888e-07	1.36579
Net_Edge_ICA3	ACC_glia1	0.00628641	0.120176	0.0338268	19.1169	5.38095	0.000844096	0.0301347	7.7395e-07	3.01545e-07	2.56662
Net_Edge_ICA3	ACC_neuron1	0.00892586	0.0506487	0.0373323	5.67438	4.18249	0.252858	0.410577	6.2709e-08	2.14004e-07	0.293027
Net_Edge_ICA3	AMY_glia1	0.00471181	0.0899195	0.0312012	19.0838	6.62191	0.00675038	0.0676671	7.5634e-07	3.70084e-07	2.0437
Net_Edge_ICA3	AMY_neuron1	0.004455	0.0329376	0.0296946	7.39341	6.66545	0.332108	0.488552	1.38761e-07	3.39884e-07	0.40826
Net_Edge_ICA3	DLPFC_glia1	0.00677454	0.138942	0.0367735	20.5095	5.42819	0.000457182	0.0256343	8.7078e-07	3.12748e-07	2.78429
Net_Edge_ICA3	DLPFC_neuron1	0.00934162	0.0530052	0.0388453	5.67409	4.1583	0.258423	0.415854	6.99169e-08	2.21246e-07	0.316014
Net_Edge_ICA3	HIPP_glia1	0.00792664	0.14032	0.0368686	17.7024	4.65123	0.000216965	0.0256343	6.97128e-07	2.46449e-07	2.82869
Net_Edge_ICA3	HIPP_neuron1	0.00991024	0.047199	0.0395381	4.76265	3.98962	0.337119	0.490795	1.42905e-08	2.05897e-07	0.0694058
Net_Edge_ICA3	INS_glia1	0.00397024	0.0462019	0.0255122	11.6371	6.42587	0.0999339	0.247624	3.19932e-07	3.60564e-07	0.88731
Net_Edge_ICA3	INS_neuron1	0.00793389	0.0269857	0.0382688	3.40132	4.82346	0.616392	0.760307	-5.02036e-08	2.5196e-07	-0.199252
Net_Edge_ICA3	ITC_glia1	0.00616138	0.118497	0.0340948	19.2323	5.53364	0.000860992	0.0301347	7.80901e-07	2.98261e-07	2.61818
Net_Edge_ICA3	ITC_neuron1	0.00810617	0.0535834	0.0380378	6.6102	4.69245	0.224597	0.381134	1.15222e-07	2.41726e-07	0.476664
Net_Edge_ICA3	MDT_glia1	0.00943239	0.138427	0.0459377	14.6757	4.87021	0.00478952	0.0622994	5.40262e-07	2.86964e-07	1.88268
Net_Edge_ICA3	MDT_neuron1	0.0100008	0.06245	0.043812	6.24448	4.38083	0.220152	0.376093	1.10758e-07	2.25257e-07	0.491697
Net_Edge_ICA3	NAC_glia1	0.00390156	0.0631242	0.0287703	16.1792	7.37405	0.0384624	0.14195	6.09311e-07	3.95788e-07	1.53949
Net_Edge_ICA3	NAC_neuron1	0.00950174	0.052319	0.0379995	5.50625	3.99921	0.266759	0.424389	1.04294e-07	2.18012e-07	0.478385
Net_Edge_ICA3	OFC_glia1	0.00697415	0.119453	0.0353392	17.128	5.06716	0.0017729	0.0496411	6.56393e-07	2.88923e-07	2.27186
Net_Edge_ICA3	OFC_neuron1	0.010642	0.0405658	0.0399476	3.81185	3.75376	0.449508	0.613962	-4.16571e-08	1.99165e-07	-0.209159
Net_Edge_ICA3	PMC_glia1	0.00699204	0.127125	0.0341298	18.1815	4.88124	0.00047922	0.0256343	7.24956e-07	2.72233e-07	2.663
Net_Edge_ICA3	PMC_neuron1	0.0107811	0.0463262	0.0415417	4.297	3.85321	0.385757	0.544349	1.87464e-09	2.03911e-07	0.00919344
Net_Edge_ICA3	PUT_glia1	0.00816303	0.16312	0.0396528	19.9827	4.85761	9.00272e-05	0.0252076	8.43838e-07	2.78225e-07	3.03293
Net_Edge_ICA3	PUT_neuron1	0.0139702	0.0533322	0.0415251	3.81756	2.9724	0.342041	0.491135	-1.27215e-10	1.61654e-07	-0.000786958
Net_Edge_ICA3	PVC_glia1	0.00767185	0.152407	0.0420744	19.8657	5.48426	0.000549305	0.0256343	8.3558e-07	3.07341e-07	2.71874
Net_Edge_ICA3	PVC_neuron1	0.00649715	0.0378239	0.0331945	5.82161	5.10909	0.34124	0.491135	7.80213e-08	2.66619e-07	0.292632
Net_Edge_ICA3	STC_glia1	0.0067246	0.103679	0.0375929	15.4179	5.59035	0.00915956	0.0777175	5.62758e-07	3.15823e-07	1.78188
Net_Edge_ICA3	STC_neuron1	0.0100093	0.0658395	0.0434839	6.57784	4.34436	0.192937	0.348993	1.12786e-07	2.30262e-07	0.489819
Net_Edge_ICA3	VLPFC_glia1	0.00690767	0.137743	0.0359368	19.9406	5.20244	0.000305531	0.0256343	8.2394e-07	2.98891e-07	2.75666
Net_Edge_ICA3	VLPFC_neuron1	0.0112152	0.0963747	0.0416508	8.59322	3.71378	0.0375454	0.14195	2.36063e-07	1.95041e-07	1.21033
Net_Edge_ICA4	ACC_glia2	0.00628641	0.0668885	0.0387098	10.6402	6.1577	0.116608	0.257089	2.8059e-07	3.03811e-07	0.923568
Net_Edge_ICA4	ACC_neuron2	0.00892586	0.000194862	0.0432761	0.0218312	4.84839	0.839794	0.90441	-2.29431e-07	2.29488e-07	-0.999755
Net_Edge_ICA4	AMY_glia2	0.00471181	0.0326698	0.034515	6.9336	7.32522	0.420266	0.581459	7.77434e-08	3.53449e-07	0.219957
Net_Edge_ICA4	AMY_neuron2	0.004455	-0.0132361	0.0306212	-2.97106	6.87345	0.566966	0.711886	-3.87028e-07	3.4216e-07	-1.13113
Net_Edge_ICA4	DLPFC_glia2	0.00677454	0.0609435	0.0392403	8.99596	5.79231	0.169543	0.320958	2.0346e-07	2.80427e-07	0.725535
Net_Edge_ICA4	DLPFC_neuron2	0.00934162	0.00123939	0.0426066	0.132674	4.56095	0.848842	0.90441	-2.08685e-07	2.15727e-07	-0.967355
Net_Edge_ICA4	HIPP_glia2	0.00792664	0.0779191	0.0431257	9.83004	5.44061	0.105438	0.249939	2.30015e-07	2.59972e-07	0.884769
Net_Edge_ICA4	HIPP_neuron2	0.00991024	0.0288914	0.0460902	2.91531	4.65077	0.679129	0.798975	-8.52819e-08	2.2433e-07	-0.380162
Net_Edge_ICA4	INS_glia2	0.00397024	0.0167898	0.0282565	4.22891	7.11708	0.650475	0.783432	-7.54365e-08	3.52576e-07	-0.213958
Net_Edge_ICA4	INS_neuron2	0.00793389	0.00902118	0.0413442	1.13704	5.21108	0.978962	0.978962	-1.55064e-07	2.44534e-07	-0.634121
Net_Edge_ICA4	ITC_glia2	0.00616138	0.0569264	0.0369264	9.23924	5.99321	0.170931	0.320958	1.95808e-07	2.92658e-07	0.669067
Net_Edge_ICA4	ITC_neuron2	0.00810617	0.00358505	0.0396358	0.442262	4.88959	0.908899	0.928802	-2.06084e-07	2.32834e-07	-0.885113
Net_Edge_ICA4	MDT_glia2	0.00943239	0.0775485	0.0443997	8.22151	4.70715	0.130839	0.279656	1.83639e-07	2.32013e-07	0.791506
Net_Edge_ICA4	MDT_neuron2	0.0100008	0.00135332	0.0455351	0.13532	4.55313	0.8495	0.90441	-1.90622e-07	2.18885e-07	-0.870877
Net_Edge_ICA4	NAC_glia2	0.00390156	0.00843738	0.0279731	2.16256	7.1697	0.871213	0.917066	-1.46918e-07	3.46469e-07	-0.424042
Net_Edge_ICA4	NAC_neuron2	0.00950174	0.090152	0.0474932	9.48795	4.99837	0.0836651	0.226717	2.85711e-07	2.32296e-07	1.22994
Net_Edge_ICA4	OFC_glia2	0.00697415	0.0757369	0.0388802	10.8597	5.5749	0.0789373	0.222997	2.80839e-07	2.76341e-07	1.01628
Net_Edge_ICA4	OFC_neuron2	0.010642	-0.00086957	0.045532	-0.0817109	4.27851	0.800015	0.884709	-2.32391e-07	2.03003e-07	-1.14477
Net_Edge_ICA4	PMC_glia2	0.00699204	0.0511051	0.0371022	7.30905	5.30635	0.237729	0.39387	9.86374e-08	2.59467e-07	0.380154
Net_Edge_ICA4	PMC_neuron2	0.0107811	-0.00294132	0.0449928	-0.272823	4.17332	0.760012	0.854632	-2.29503e-07	1.9765e-07	-1.16116
Net_Edge_ICA4	PUT_glia2	0.00816303	0.0629164	0.0402536	7.70748	4.93121	0.176843	0.325763	1.37296e-07	2.51137e-07	0.546699
Net_Edge_ICA4	PUT_neuron2	0.0139702	0.0881294	0.0514364	6.30836	3.68186	0.140348	0.293265	1.3617e-07	1.69689e-07	0.802468
Net_Edge_ICA4	PVC_glia2	0.00767185	0.067559	0.0418807	8.80608	5.459	0.159469	0.317232	1.87124e-07	2.72206e-07	0.687435
Net_Edge_ICA4	PVC_neuron2	0.00649715	0.0459935	0.0391362	7.07902	6.0236	0.303928	0.467581	1.43128e-07	2.73576e-07	0.523174
Net_Edge_ICA4	STC_glia2	0.0067246	0.0200062	0.0413075	2.97508	6.14274	0.747946	0.847874	-1.25608e-07	3.02713e-07	-0.414942
Net_Edge_ICA4	STC_neuron2	0.0100093	-0.0107415	0.0466291	-1.07315	4.65858	0.655998	0.783432	-2.82825e-07	2.18129e-07	-1.29659
Net_Edge_ICA4	VLPFC_glia2	0.00690767	0.0727848	0.0369076	10.5368	5.34299	0.0745679	0.21749	2.65028e-07	2.59883e-07	1.0198
Net_Edge_ICA4	VLPFC_neuron2	0.0112152	-0.00944371	0.0448835	-0.842045	4.00202	0.645773	0.782755	-2.6335e-07	1.95587e-07	-1.34646
Net_Edge_ICA6	ACC_glia3	0.00628641	0.10124	0.0317116	16.1046	5.04447	0.00317641	0.0524883	6.56543e-07	3.25563e-07	2.01664
Net_Edge_ICA6	ACC_neuron3	0.00892586	0.0521463	0.0349053	5.84216	3.91057	0.220283	0.376093	5.40659e-08	2.37472e-07	0.227673
Net_Edge_ICA6	AMY_glia3	0.00471181	0.0707887	0.0275514	15.0237	5.84731	0.0174315	0.108462	5.78106e-07	3.74987e-07	1.54167
Net_Edge_ICA6	AMY_neuron3	0.004455	0.0470661	0.025444	10.5648	5.71134	0.102182	0.24945	3.29381e-07	3.46357e-07	0.950987
Net_Edge_ICA6	DLPFC_glia3	0.00677454	0.106749	0.0341535	15.7574	5.04144	0.00385928	0.0568735	6.41478e-07	3.29772e-07	1.94521
Net_Edge_ICA6	DLPFC_neuron3	0.00934162	0.0501309	0.0375542	5.3664	4.02009	0.28231	0.44347	3.58844e-08	2.44879e-07	0.146539
Net_Edge_ICA6	HIPP_glia3	0.00792664	0.117149	0.0339002	14.7792	4.27674	0.00162993	0.0496411	5.56639e-07	2.80103e-07	1.98727
Net_Edge_ICA6	HIPP_neuron3	0.00991024	0.0820031	0.0376612	8.27458	3.80023	0.0603648	0.19207	2.09076e-07	2.33669e-07	0.894754
Net_Edge_ICA6	INS_glia3	0.00397024	0.0647589	0.024339	16.3111	6.13037	0.014399	0.0983343	6.46053e-07	3.8734e-07	1.66792
Net_Edge_ICA6	INS_neuron3	0.00793389	0.0264441	0.0320828	3.33305	4.04376	0.564816	0.711886	-8.3564e-08	2.392e-07	-0.349348
Net_Edge_ICA6	ITC_glia3	0.00616138	0.100639	0.0319795	16.3339	5.19032	0.00373483	0.0568735	6.66468e-07	3.37614e-07	1.97405
Net_Edge_ICA6	ITC_neuron3	0.00810617	0.0539515	0.0337951	6.65561	4.16906	0.17876	0.327143	1.07635e-07	2.51858e-07	0.427362
Net_Edge_ICA6	MDT_glia3	0.00943239	0.107591	0.0354223	11.4065	3.75539	0.00611351	0.0669065	3.65386e-07	2.44584e-07	1.49391
Net_Edge_ICA6	MDT_neuron3	0.0100008	0.0994875	0.0414087	9.94791	4.14052	0.0326222	0.13238	3.5316e-07	2.48811e-07	1.41939
Net_Edge_ICA6	NAC_glia3	0.00390156	0.0746376	0.0289205	19.1302	7.41254	0.0154353	0.0986289	8.4727e-07	4.52959e-07	1.87052
Net_Edge_ICA6	NAC_neuron3	0.00950174	0.0777732	0.0385132	8.18516	4.05327	0.0796418	0.222997	2.69013e-07	2.38305e-07	1.12886
Net_Edge_ICA6	OFC_glia3	0.00697415	0.101827	0.0328105	14.6006	4.70458	0.00437955	0.0613136	5.43782e-07	3.13551e-07	1.73427
Net_Edge_ICA6	OFC_neuron3	0.010642	0.0522607	0.0409176	4.91079	3.84491	0.312572	0.470538	-3.73785e-09	2.35014e-07	-0.0159048
Net_Edge_ICA6	PMC_glia3	0.00699204	0.10569	0.032727	15.1158	4.68061	0.00301988	0.0524883	5.87044e-07	3.05942e-07	1.91881
Net_Edge_ICA6	PMC_neuron3	0.0107811	0.0509279	0.0390644	4.72384	3.62343	0.308775	0.470538	5.58655e-10	2.18529e-07	0.00255643
Net_Edge_ICA6	PUT_glia3	0.00816303	0.0962246	0.0329087	11.7879	4.03143	0.0081898	0.0740028	3.73842e-07	2.68512e-07	1.39227
Net_Edge_ICA6	PUT_neuron3	0.0139702	0.129654	0.0438975	9.28075	3.14221	0.0106582	0.0852653	3.2979e-07	1.89804e-07	1.73753
Net_Edge_ICA6	PVC_glia3	0.00767185	0.10055	0.0331926	13.1063	4.32654	0.00533822	0.0622994	4.63904e-07	2.86965e-07	1.61659
Net_Edge_ICA6	PVC_neuron3	0.00649715	0.0404424	0.0321266	6.22464	4.94472	0.291749	0.453832	9.41326e-08	2.95099e-07	0.318986
Net_Edge_ICA6	STC_glia3	0.0067246	0.0939985	0.0334768	13.9783	4.97826	0.00980107	0.0807147	5.21197e-07	3.30884e-07	1.57517
Net_Edge_ICA6	STC_neuron3	0.0100093	0.0763838	0.040231	7.6313	4.01937	0.102453	0.24945	1.68152e-07	2.44407e-07	0.688002
Net_Edge_ICA6	VLPFC_glia3	0.00690767	0.096487	0.0328628	13.9681	4.75743	0.00713216	0.0688623	5.02972e-07	3.12883e-07	1.60754
Net_Edge_ICA6	VLPFC_neuron3	0.0112152	0.0836124	0.0417184	7.45527	3.7198	0.0851291	0.226717	1.67106e-07	2.26118e-07	0.739024
Net100_Pair25_44	ACC_glia4	0.00628641	-0.00567664	0.0523847	-0.903003	8.33301	0.819367	0.892696	-1.13909e-07	2.98518e-07	-0.38158
Net100_Pair25_44	ACC_neuron4	0.00892586	-0.0670951	0.0548163	-7.51693	6.14128	0.168992	0.320958	-3.55608e-07	2.18299e-07	-1.62899
Net100_Pair25_44	AMY_glia4	0.00471181	-0.0206363	0.0451802	-4.37969	9.58871	0.575956	0.717119	-2.13443e-07	3.371e-07	-0.633173
Net100_Pair25_44	AMY_neuron4	0.004455	-0.061226	0.043357	-13.7432	9.73222	0.125963	0.271306	-5.52535e-07	3.27119e-07	-1.6891
Net100_Pair25_44	DLPFC_glia4	0.00677454	0.020098	0.0534601	2.96669	7.89133	0.802558	0.884709	3.38098e-08	2.89579e-07	0.116755
Net100_Pair25_44	DLPFC_neuron4	0.00934162	-0.119036	0.0545997	-12.7426	5.84478	0.0190897	0.112351	-5.4237e-07	2.06089e-07	-2.63172
Net100_Pair25_44	HIPP_glia4	0.00792664	0.0185504	0.0547843	2.34026	6.91142	0.845835	0.90441	-1.25852e-08	2.44066e-07	-0.0515647
Net100_Pair25_44	HIPP_neuron4	0.00991024	-0.0576604	0.0592612	-5.81827	5.97979	0.253678	0.410577	-2.99116e-07	2.04841e-07	-1.46024
Net100_Pair25_44	INS_glia4	0.00397024	0.0245941	0.0396985	6.19462	9.99904	0.601247	0.744907	1.59743e-07	3.51137e-07	0.454931
Net100_Pair25_44	INS_neuron4	0.00793389	-0.13847	0.0524247	-17.453	6.60769	0.00533994	0.0622994	-7.06307e-07	2.25143e-07	-3.13715
Net100_Pair25_44	ITC_glia4	0.00616138	0.0242342	0.0487119	3.93324	7.90602	0.709856	0.826873	7.12815e-08	2.88265e-07	0.247277
Net100_Pair25_44	ITC_neuron4	0.00810617	-0.0980392	0.0491601	-12.0944	6.06453	0.0303571	0.127349	-5.17509e-07	2.06217e-07	-2.50954
Net100_Pair25_44	MDT_glia4	0.00943239	0.0162558	0.0560915	1.7234	5.94669	0.90322	0.928802	-1.93939e-08	2.15041e-07	-0.090187
Net100_Pair25_44	MDT_neuron4	0.0100008	-0.0781621	0.0534618	-7.81554	5.34573	0.0975059	0.244583	-3.49357e-07	1.85077e-07	-1.88763
Net100_Pair25_44	NAC_glia4	0.00390156	0.0242357	0.0429457	6.21179	11.0073	0.633925	0.775105	1.58519e-07	3.79194e-07	0.41804
Net100_Pair25_44	NAC_neuron4	0.00950174	-0.0825784	0.0568204	-8.69087	5.98	0.106802	0.249939	-3.71352e-07	2.03867e-07	-1.82154
Net100_Pair25_44	OFC_glia4	0.00697415	0.0137143	0.0523722	1.96644	7.50947	0.897412	0.928802	-1.77427e-08	2.68287e-07	-0.0661333
Net100_Pair25_44	OFC_neuron4	0.010642	-0.110978	0.0589001	-10.4283	5.53467	0.036848	0.141335	-4.69736e-07	1.90669e-07	-2.46362
Net100_Pair25_44	PMC_glia4	0.00699204	0.0214926	0.0501705	3.07387	7.17537	0.771804	0.864421	3.11473e-08	2.59843e-07	0.11987
Net100_Pair25_44	PMC_neuron4	0.0107811	-0.118087	0.0558109	-10.9532	5.17676	0.0206711	0.114226	-4.82782e-07	1.7888e-07	-2.69891
Net100_Pair25_44	PUT_glia4	0.00816303	0.00192898	0.0525307	0.236307	6.4352	0.905593	0.928802	-8.20804e-08	2.35865e-07	-0.347997
Net100_Pair25_44	PUT_neuron4	0.0139702	-0.0236783	0.062115	-1.69491	4.44624	0.544885	0.699852	-1.3045e-07	1.55002e-07	-0.841602
Net100_Pair25_44	PVC_glia4	0.00767185	-0.000154823	0.0566541	-0.0201806	7.38467	0.890268	0.928515	-8.44031e-08	2.72052e-07	-0.310246
Net100_Pair25_44	PVC_neuron4	0.00649715	-0.101313	0.0478611	-15.5935	7.36647	0.0236201	0.118101	-6.20829e-07	2.49822e-07	-2.48509
Net100_Pair25_44	STC_glia4	0.0067246	-0.0279832	0.0520651	-4.16132	7.74248	0.506178	0.66229	-2.34584e-07	2.8797e-07	-0.814612
Net100_Pair25_44	STC_neuron4	0.0100093	-0.0725527	0.0551581	-7.24854	5.51069	0.134265	0.284804	-3.47805e-07	1.95783e-07	-1.77648
Net100_Pair25_44	VLPFC_glia4	0.00690767	0.0379646	0.0526328	5.49601	7.61947	0.552465	0.706347	1.21588e-07	2.69791e-07	0.450673
Net100_Pair25_44	VLPFC_neuron4	0.0112152	-0.0900772	0.0580364	-8.03171	5.1748	0.0807597	0.223888	-3.81391e-07	1.79922e-07	-2.11976
Net100_Pair6_45	ACC_glia5	0.00628641	0.0742028	0.048448	11.8037	7.70678	0.157694	0.317232	8.64332e-08	2.67875e-07	0.322663
Net100_Pair6_45	ACC_neuron5	0.00892586	-0.00193695	0.0498961	-0.217005	5.59006	0.827538	0.898103	-2.6392e-07	1.89715e-07	-1.39114
Net100_Pair6_45	AMY_glia5	0.00471181	0.0821384	0.0486811	17.4325	10.3317	0.103531	0.249903	2.64661e-07	3.62653e-07	0.729791
Net100_Pair6_45	AMY_neuron5	0.004455	0.0243172	0.0406672	5.45841	9.12844	0.625135	0.76771	-8.86803e-08	3.06942e-07	-0.288916
Net100_Pair6_45	DLPFC_glia5	0.00677454	0.11544	0.0536279	17.0402	7.91608	0.0388546	0.14195	2.87663e-07	2.66263e-07	1.08037
Net100_Pair6_45	DLPFC_neuron5	0.00934162	0.0176444	0.0507388	1.8888	5.43148	0.870048	0.917066	-1.77213e-07	1.86379e-07	-0.95082
Net100_Pair6_45	HIPP_glia5	0.00792664	0.179452	0.0663088	22.6391	8.36531	0.0128878	0.0925279	4.90718e-07	3.12958e-07	1.568
Net100_Pair6_45	HIPP_neuron5	0.00991024	-0.00856579	0.0567986	-0.864337	5.73131	0.743631	0.846409	-2.84271e-07	1.95741e-07	-1.45228
Net100_Pair6_45	INS_glia5	0.00397024	0.0544342	0.039824	13.7106	10.0306	0.214166	0.37479	1.24261e-07	3.66899e-07	0.338679
Net100_Pair6_45	INS_neuron5	0.00793389	-0.0123991	0.0465609	-1.5628	5.86861	0.662201	0.785662	-2.95589e-07	1.98352e-07	-1.49023
Net100_Pair6_45	ITC_glia5	0.00616138	0.0567889	0.0504437	9.21691	8.18709	0.31157	0.470538	-1.70009e-08	2.89191e-07	-0.0587877
Net100_Pair6_45	ITC_neuron5	0.00810617	0.00614197	0.0472432	0.757691	5.82806	0.966775	0.97373	-2.27956e-07	1.97597e-07	-1.15364
Net100_Pair6_45	MDT_glia5	0.00943239	0.114593	0.0585316	12.1489	6.20538	0.0731877	0.21749	1.31789e-07	2.18021e-07	0.604479
Net100_Pair6_45	MDT_neuron5	0.0100008	0.0593229	0.0564253	5.93179	5.64205	0.379686	0.542408	-7.39478e-09	1.87588e-07	-0.0394203
Net100_Pair6_45	NAC_glia5	0.00390156	0.0399219	0.0415107	10.2323	10.6395	0.386876	0.544349	4.57115e-08	3.7094e-07	0.123231
Net100_Pair6_45	NAC_neuron5	0.00950174	0.0176217	0.0570464	1.85457	6.00379	0.886774	0.928515	-1.20249e-07	1.98694e-07	-0.605195
Net100_Pair6_45	OFC_glia5	0.00697415	0.101411	0.0511536	14.541	7.33474	0.0664226	0.205656	1.81763e-07	2.58032e-07	0.704421
Net100_Pair6_45	OFC_neuron5	0.010642	0.0650702	0.0556437	6.11446	5.22868	0.330131	0.488552	-3.41824e-08	1.81288e-07	-0.188552
Net100_Pair6_45	PMC_glia5	0.00699204	0.0793358	0.0522904	11.3466	7.47857	0.160914	0.317232	7.1638e-08	2.55738e-07	0.280123
Net100_Pair6_45	PMC_neuron5	0.0107811	-0.00243027	0.0554735	-0.225421	5.14546	0.812145	0.888284	-2.40666e-07	1.77432e-07	-1.35639
Net100_Pair6_45	PUT_glia5	0.00816303	0.0479118	0.0563269	5.86937	6.90025	0.475884	0.640613	-1.19995e-07	2.4037e-07	-0.49921
Net100_Pair6_45	PUT_neuron5	0.0139702	0.0327512	0.0663978	2.34436	4.7528	0.77643	0.866137	-1.11307e-07	1.59381e-07	-0.698371
Net100_Pair6_45	PVC_glia5	0.00767185	0.093513	0.0545468	12.1891	7.10998	0.105235	0.249939	1.06817e-07	2.47471e-07	0.431634
Net100_Pair6_45	PVC_neuron5	0.00649715	0.0646984	0.0488031	9.95796	7.51146	0.228585	0.383257	9.95611e-08	2.51957e-07	0.395151
Net100_Pair6_45	STC_glia5	0.0067246	0.094731	0.0550404	14.0872	8.18493	0.114953	0.257089	1.73004e-07	2.9567e-07	0.585127
Net100_Pair6_45	STC_neuron5	0.0100093	0.0297071	0.0560999	2.96795	5.60479	0.723078	0.833176	-1.47937e-07	1.92292e-07	-0.769337
Net100_Pair6_45	VLPFC_glia5	0.00690767	0.0971936	0.0534453	14.0704	7.73709	0.0850717	0.226717	1.63529e-07	2.68804e-07	0.608356
Net100_Pair6_45	VLPFC_neuron5	0.0112152	0.0479063	0.0562173	4.27155	5.0126	0.514603	0.669137	-8.84069e-08	1.70955e-07	-0.517137
Net100_Pair6_47	ACC_glia6	0.00628641	0.0409113	0.0497875	6.50789	7.91987	0.487409	0.649879	3.32244e-09	2.69996e-07	0.0123055
Net100_Pair6_47	ACC_neuron6	0.00892586	0.0861378	0.0646745	9.65036	7.24575	0.227214	0.383253	1.65935e-07	2.33152e-07	0.711704
Net100_Pair6_47	AMY_glia6	0.00471181	0.0324145	0.0476081	6.87942	10.104	0.559644	0.711129	-7.74815e-09	3.36772e-07	-0.0230071
Net100_Pair6_47	AMY_neuron6	0.004455	0.0319293	0.0443143	7.16708	9.94708	0.534796	0.690059	5.6255e-08	3.19516e-07	0.176063
Net100_Pair6_47	DLPFC_glia6	0.00677454	0.0259906	0.0519144	3.83651	7.66316	0.711702	0.826873	-9.34444e-08	2.58962e-07	-0.360843
Net100_Pair6_47	DLPFC_neuron6	0.00934162	0.111804	0.0651325	11.9684	6.97229	0.115556	0.257089	2.51116e-07	2.24413e-07	1.11899
Net100_Pair6_47	HIPP_glia6	0.00792664	0.121987	0.0626721	15.3895	7.90652	0.075736	0.218619	3.25813e-07	2.69205e-07	1.21028
Net100_Pair6_47	HIPP_neuron6	0.00991024	0.108248	0.0631637	10.9228	6.37358	0.119017	0.258332	2.10398e-07	2.03535e-07	1.03372
Net100_Pair6_47	INS_glia6	0.00397024	0.0335684	0.0429504	8.45502	10.8181	0.490685	0.651146	5.54599e-08	3.50965e-07	0.158021
Net100_Pair6_47	INS_neuron6	0.00793389	0.0790185	0.0648066	9.95961	8.16832	0.270691	0.428212	1.85213e-07	2.64041e-07	0.701454
Net100_Pair6_47	ITC_glia6	0.00616138	0.0802042	0.052308	13.0173	8.48967	0.156114	0.316752	2.25039e-07	2.85829e-07	0.787322
Net100_Pair6_47	ITC_neuron6	0.00810617	0.0476377	0.0611474	5.87672	7.54331	0.516191	0.669137	3.78985e-08	2.40952e-07	0.157287
Net100_Pair6_47	MDT_glia6	0.00943239	0.0554535	0.0614579	5.87905	6.51563	0.45732	0.621599	-1.00266e-08	2.1965e-07	-0.045648
Net100_Pair6_47	MDT_neuron6	0.0100008	0.100308	0.0702921	10.03	7.02861	0.20048	0.353047	1.95294e-07	2.24988e-07	0.868016
Net100_Pair6_47	NAC_glia6	0.00390156	0.0480563	0.0457862	12.3172	11.7353	0.333262	0.488552	2.04461e-07	3.81613e-07	0.535781
Net100_Pair6_47	NAC_neuron6	0.00950174	-0.0334832	0.0617006	-3.5239	6.49361	0.482462	0.64636	-2.46471e-07	2.07999e-07	-1.18496
Net100_Pair6_47	OFC_glia6	0.00697415	0.091343	0.0565821	13.0974	8.11311	0.139401	0.293265	2.34165e-07	2.81184e-07	0.832784
Net100_Pair6_47	OFC_neuron6	0.010642	0.144433	0.0679484	13.572	6.38492	0.0482591	0.167204	3.06522e-07	2.03492e-07	1.50631
Net100_Pair6_47	PMC_glia6	0.00699204	0.0755201	0.0556427	10.8009	7.95801	0.218999	0.376093	1.53882e-07	2.68413e-07	0.573304
Net100_Pair6_47	PMC_neuron6	0.0107811	0.0991879	0.0689349	9.2002	6.39408	0.195522	0.348993	1.648e-07	2.0585e-07	0.800579
Net100_Pair6_47	PUT_glia6	0.00816303	0.0261656	0.0580293	3.20538	7.10879	0.756486	0.854097	-1.11778e-07	2.38501e-07	-0.468669
Net100_Pair6_47	PUT_neuron6	0.0139702	0.0188726	0.0641978	1.35091	4.59533	0.938933	0.952541	-9.22025e-08	1.55379e-07	-0.593405
Net100_Pair6_47	PVC_glia6	0.00767185	0.089672	0.0582788	11.6884	7.59644	0.162015	0.317232	1.91257e-07	2.61826e-07	0.730473
Net100_Pair6_47	PVC_neuron6	0.00649715	0.0904461	0.0576544	13.9209	8.87379	0.147934	0.30573	3.02107e-07	2.8227e-07	1.07028
Net100_Pair6_47	STC_glia6	0.0067246	0.0601206	0.0554705	8.94041	8.2489	0.338298	0.490795	8.54092e-08	2.83819e-07	0.300929
Net100_Pair6_47	STC_neuron6	0.0100093	0.122767	0.067197	12.2653	6.71347	0.0933931	0.239909	2.57103e-07	2.18715e-07	1.17551
Net100_Pair6_47	VLPFC_glia6	0.00690767	0.0522678	0.0538899	7.56663	7.80145	0.403143	0.564169	3.20495e-08	2.659e-07	0.120532
Net100_Pair6_47	VLPFC_neuron6	0.0112152	0.161686	0.0729288	14.4167	6.50267	0.039847	0.14195	3.42332e-07	2.07854e-07	1.64699
Net100_Pair10_29	ACC_glia7	0.00628641	0.0739104	0.0438655	11.7572	6.97783	0.0955561	0.243234	2.26694e-07	2.43984e-07	0.929135
Net100_Pair10_29	ACC_neuron7	0.00892586	-0.0286591	0.0543351	-3.21079	6.08738	0.494587	0.653228	-3.06579e-07	2.34418e-07	-1.30783
Net100_Pair10_29	AMY_glia7	0.00471181	0.0308179	0.0364184	6.54057	7.72917	0.474217	0.640613	1.72833e-08	2.87737e-07	0.0600663
Net100_Pair10_29	AMY_neuron7	0.004455	-0.0639826	0.039467	-14.362	8.85904	0.108009	0.249939	-7.12024e-07	3.53945e-07	-2.01168
Net100_Pair10_29	DLPFC_glia7	0.00677454	0.0467554	0.0425148	6.90163	6.27566	0.331963	0.488552	4.4067e-08	2.28712e-07	0.192674
Net100_Pair10_29	DLPFC_neuron7	0.00934162	-0.0155701	0.0554269	-1.66674	5.93333	0.652356	0.783432	-2.36856e-07	2.25261e-07	-1.05147
Net100_Pair10_29	HIPP_glia7	0.00792664	0.0847904	0.0434981	10.6969	5.48759	0.0642287	0.202068	1.82218e-07	1.98697e-07	0.917064
Net100_Pair10_29	HIPP_neuron7	0.00991024	0.0354004	0.062659	3.5721	6.32265	0.666333	0.787229	-5.21192e-08	2.24481e-07	-0.232177
Net100_Pair10_29	INS_glia7	0.00397024	0.00490805	0.0313668	1.23621	7.9005	0.97609	0.978962	-1.90247e-07	2.95087e-07	-0.644714
Net100_Pair10_29	INS_neuron7	0.00793389	-0.0352645	0.0526629	-4.44479	6.63771	0.421557	0.581459	-3.37256e-07	2.53229e-07	-1.33182
Net100_Pair10_29	ITC_glia7	0.00616138	0.0531163	0.0429955	8.62084	6.97823	0.253278	0.410577	9.65064e-08	2.48102e-07	0.38898
Net100_Pair10_29	ITC_neuron7	0.00810617	0.0290178	0.0554918	3.57972	6.84562	0.689887	0.808236	-5.12048e-08	2.41857e-07	-0.211715
Net100_Pair10_29	MDT_glia7	0.00943239	0.09607	0.05286	10.1851	5.60409	0.0827041	0.226717	1.912e-07	2.02153e-07	0.945817
Net100_Pair10_29	MDT_neuron7	0.0100008	0.0394565	0.0539807	3.94532	5.39761	0.576256	0.717119	-1.1901e-08	1.9195e-07	-0.0620006
Net100_Pair10_29	NAC_glia7	0.00390156	0.0339528	0.030168	8.70235	7.73229	0.310909	0.470538	1.24164e-07	2.73162e-07	0.454544
Net100_Pair10_29	NAC_neuron7	0.00950174	0.00667086	0.0543339	0.702067	5.71831	0.957533	0.967904	-1.13116e-07	2.04567e-07	-0.552951
Net100_Pair10_29	OFC_glia7	0.00697415	0.0875329	0.0428933	12.551	6.15032	0.0538636	0.176411	2.51397e-07	2.3008e-07	1.09265
Net100_Pair10_29	OFC_neuron7	0.010642	-0.0149756	0.0577953	-1.40721	5.43086	0.657524	0.783432	-2.36431e-07	2.06947e-07	-1.14247
Net100_Pair10_29	PMC_glia7	0.00699204	0.0971928	0.0430165	13.9005	6.15221	0.0256889	0.124015	3.11519e-07	2.12028e-07	1.46924
Net100_Pair10_29	PMC_neuron7	0.0107811	-0.0103468	0.0618179	-0.95972	5.73394	0.729304	0.83349	-2.0853e-07	2.16285e-07	-0.964144
Net100_Pair10_29	PUT_glia7	0.00816303	0.0727691	0.0457793	8.91447	5.60813	0.148572	0.30573	1.25233e-07	2.05704e-07	0.608801
Net100_Pair10_29	PUT_neuron7	0.0139702	0.0380303	0.0708286	2.72224	5.06996	0.717469	0.830129	-4.32642e-08	1.81606e-07	-0.238231
Net100_Pair10_29	PVC_glia7	0.00767185	0.069565	0.0451868	9.06755	5.88994	0.159941	0.317232	1.22649e-07	2.19011e-07	0.560012
Net100_Pair10_29	PVC_neuron7	0.00649715	0.0221873	0.0469569	3.41493	7.22731	0.726601	0.83349	-4.46137e-08	2.57467e-07	-0.173279
Net100_Pair10_29	STC_glia7	0.0067246	0.0316141	0.0441366	4.70126	6.56345	0.561284	0.711129	-4.73677e-08	2.50121e-07	-0.189379
Net100_Pair10_29	STC_neuron7	0.0100093	0.000629509	0.0577092	0.0628925	5.76557	0.868814	0.917066	-1.79451e-07	2.18011e-07	-0.823129
Net100_Pair10_29	VLPFC_glia7	0.00690767	0.0696411	0.0399162	10.0817	5.77854	0.0978334	0.244583	1.53235e-07	2.08818e-07	0.73382
Net100_Pair10_29	VLPFC_neuron7	0.0112152	0.0257906	0.0623127	2.29961	5.55609	0.806375	0.885432	-8.96345e-08	2.0382e-07	-0.439773
Net100_Pair16_47	ACC_glia8	0.00628641	0.0913161	0.0512789	14.526	8.15711	0.0910528	0.236063	1.97642e-07	2.58114e-07	0.765716
Net100_Pair16_47	ACC_neuron8	0.00892586	0.0921046	0.066165	10.3188	7.41273	0.195811	0.348993	1.07649e-07	2.27079e-07	0.474059
Net100_Pair16_47	AMY_glia8	0.00471181	0.0752015	0.049628	15.9602	10.5327	0.149589	0.30573	2.3317e-07	3.36594e-07	0.692732
Net100_Pair16_47	AMY_neuron8	0.004455	0.0427911	0.0471105	9.60519	10.5748	0.404992	0.564169	6.7982e-08	3.18702e-07	0.213309
Net100_Pair16_47	DLPFC_glia8	0.00677454	0.0752612	0.0513733	11.1094	7.58329	0.174826	0.32418	8.79779e-08	2.38505e-07	0.368873
Net100_Pair16_47	DLPFC_neuron8	0.00934162	0.124144	0.0664929	13.2893	7.11792	0.0685979	0.208776	2.09733e-07	2.0929e-07	1.00211
Net100_Pair16_47	HIPP_glia8	0.00792664	0.130782	0.0541882	16.4991	6.83622	0.0216058	0.114226	2.599e-07	2.27892e-07	1.14045
Net100_Pair16_47	HIPP_neuron8	0.00991024	0.17348	0.0723953	17.5052	7.3051	0.0134835	0.0943845	3.37349e-07	2.04638e-07	1.64851
Net100_Pair16_47	INS_glia8	0.00397024	0.0964684	0.0449609	24.2979	11.3245	0.0304727	0.127349	4.95684e-07	3.47214e-07	1.4276
Net100_Pair16_47	INS_neuron8	0.00793389	0.052854	0.0594913	6.6618	7.49838	0.440813	0.605037	4.81685e-09	2.29111e-07	0.0210241
Net100_Pair16_47	ITC_glia8	0.00616138	0.065993	0.0508678	10.7108	8.25592	0.231872	0.386453	6.62482e-08	2.63203e-07	0.2517
Net100_Pair16_47	ITC_neuron8	0.00810617	0.0701542	0.059878	8.65442	7.38672	0.283504	0.44347	5.65459e-08	2.20561e-07	0.256374
Net100_Pair16_47	MDT_glia8	0.00943239	0.149202	0.061399	15.818	6.50937	0.0216213	0.114226	2.57771e-07	2.09097e-07	1.23278
Net100_Pair16_47	MDT_neuron8	0.0100008	0.147283	0.0685003	14.727	6.84945	0.0345625	0.13441	2.78193e-07	2.0071e-07	1.38605
Net100_Pair16_47	NAC_glia8	0.00390156	0.0614904	0.0473648	15.7605	12.14	0.216137	0.37589	2.5033e-07	3.74893e-07	0.667737
Net100_Pair16_47	NAC_neuron8	0.00950174	0.0179791	0.0627543	1.89219	6.6045	0.892038	0.928515	-9.86396e-08	1.98876e-07	-0.495986
Net100_Pair16_47	OFC_glia8	0.00697415	0.0901505	0.0521789	12.9264	7.48175	0.109727	0.251832	1.37279e-07	2.40789e-07	0.570121
Net100_Pair16_47	OFC_neuron8	0.010642	0.153054	0.068782	14.382	6.46324	0.0270449	0.126337	2.40624e-07	1.89981e-07	1.26657
Net100_Pair16_47	PMC_glia8	0.00699204	0.100202	0.0540575	14.3309	7.7313	0.0795955	0.222997	1.87969e-07	2.48373e-07	0.756803
Net100_Pair16_47	PMC_neuron8	0.0107811	0.136828	0.0677244	12.6915	6.2818	0.0489669	0.167204	1.96399e-07	1.86705e-07	1.05192
Net100_Pair16_47	PUT_glia8	0.00816303	0.12312	0.0547001	15.0827	6.70095	0.0337464	0.134385	2.2051e-07	2.1539e-07	1.02377
Net100_Pair16_47	PUT_neuron8	0.0139702	0.0053004	0.0731303	0.379406	5.23472	0.905638	0.928802	-1.57216e-07	1.63878e-07	-0.959345
Net100_Pair16_47	PVC_glia8	0.00767185	0.141905	0.0591347	18.4968	7.708	0.0210223	0.114226	3.34672e-07	2.54337e-07	1.31586
Net100_Pair16_47	PVC_neuron8	0.00649715	0.16188	0.0564696	24.9155	8.69144	0.00270771	0.0524883	5.60093e-07	2.38854e-07	2.34492
Net100_Pair16_47	STC_glia8	0.0067246	0.0661161	0.0524876	9.83198	7.80531	0.252226	0.410577	3.8497e-08	2.56168e-07	0.15028
Net100_Pair16_47	STC_neuron8	0.0100093	0.149749	0.0704329	14.961	7.03675	0.0340763	0.134385	2.57231e-07	2.0171e-07	1.27525
Net100_Pair16_47	VLPFC_glia8	0.00690767	0.109963	0.0528542	15.919	7.65152	0.0487841	0.167204	2.37785e-07	2.46797e-07	0.963484
Net100_Pair16_47	VLPFC_neuron8	0.0112152	0.1776	0.0717428	15.8356	6.39693	0.0123568	0.0925279	2.93403e-07	1.84445e-07	1.59073
Net100_Pair12_47	ACC_glia9	0.00628641	0.121144	0.0524525	19.2708	8.3438	0.0284258	0.126337	4.59228e-07	2.83341e-07	1.62076
Net100_Pair12_47	ACC_neuron9	0.00892586	0.0979191	0.0564787	10.9703	6.32753	0.107364	0.249939	2.08804e-07	2.02785e-07	1.02968
Net100_Pair12_47	AMY_glia9	0.00471181	0.110243	0.0466552	23.3971	9.90176	0.0213852	0.114226	5.88677e-07	3.24336e-07	1.81502
Net100_Pair12_47	AMY_neuron9	0.004455	0.0512712	0.0419208	11.5087	9.40983	0.259916	0.415865	2.00891e-07	2.98533e-07	0.672927
Net100_Pair12_47	DLPFC_glia9	0.00677454	0.129447	0.0570961	19.1078	8.42803	0.0289231	0.126539	4.65103e-07	2.79049e-07	1.66674
Net100_Pair12_47	DLPFC_neuron9	0.00934162	0.111237	0.0575908	11.9077	6.16498	0.0740531	0.21749	2.45258e-07	2.00495e-07	1.22327
Net100_Pair12_47	HIPP_glia9	0.00792664	0.135017	0.0572926	17.0334	7.22786	0.0282265	0.126337	3.92335e-07	2.47422e-07	1.58569
Net100_Pair12_47	HIPP_neuron9	0.00991024	0.112866	0.0611572	11.3889	6.17112	0.0858287	0.226717	2.21714e-07	1.92416e-07	1.15226
Net100_Pair12_47	INS_glia9	0.00397024	0.096848	0.0417918	24.3935	10.5263	0.0234829	0.118101	5.98891e-07	3.37877e-07	1.77252
Net100_Pair12_47	INS_neuron9	0.00793389	0.032481	0.0535608	4.09395	6.75089	0.645645	0.782755	-1.74928e-08	2.18548e-07	-0.080041
Net100_Pair12_47	ITC_glia9	0.00616138	0.15379	0.0540023	24.9604	8.76464	0.00621275	0.0669065	6.60601e-07	2.97258e-07	2.22232
Net100_Pair12_47	ITC_neuron9	0.00810617	0.0620861	0.0561059	7.65912	6.92139	0.328092	0.488552	9.57289e-08	2.17507e-07	0.440119
Net100_Pair12_47	MDT_glia9	0.00943239	0.199928	0.0643748	21.1958	6.82487	0.00291852	0.0524883	5.73466e-07	2.33154e-07	2.4596
Net100_Pair12_47	MDT_neuron9	0.0100008	0.190934	0.0621475	19.0918	6.21423	0.00299668	0.0524883	4.93553e-07	1.92298e-07	2.5666
Net100_Pair12_47	NAC_glia9	0.00390156	0.115982	0.042167	29.727	10.8077	0.00676671	0.0676671	7.85875e-07	3.42964e-07	2.29142
Net100_Pair12_47	NAC_neuron9	0.00950174	0.0248647	0.0598303	2.61686	6.29677	0.796703	0.884709	-4.19457e-08	1.97956e-07	-0.211894
Net100_Pair12_47	OFC_glia9	0.00697415	0.147009	0.0525366	21.0791	7.53304	0.00838387	0.0740028	5.29041e-07	2.57849e-07	2.05175
Net100_Pair12_47	OFC_neuron9	0.010642	0.127985	0.0627486	12.0264	5.8963	0.0543542	0.176411	2.51174e-07	1.83614e-07	1.36795
Net100_Pair12_47	PMC_glia9	0.00699204	0.170419	0.0542819	24.3732	7.76339	0.00237968	0.0524883	6.50769e-07	2.55832e-07	2.54373
Net100_Pair12_47	PMC_neuron9	0.0107811	0.119396	0.0611041	11.0746	5.66773	0.0668383	0.205656	2.23075e-07	1.78386e-07	1.25051
Net100_Pair12_47	PUT_glia9	0.00816303	0.186705	0.0603263	22.872	7.39018	0.00318679	0.0524883	6.12831e-07	2.50465e-07	2.44677
Net100_Pair12_47	PUT_neuron9	0.0139702	0.0562808	0.0636091	4.02862	4.55319	0.504513	0.66229	4.5574e-09	1.49306e-07	0.030524
Net100_Pair12_47	PVC_glia9	0.00767185	0.14402	0.0584458	18.7726	7.6182	0.0192206	0.112351	4.60485e-07	2.6283e-07	1.75202
Net100_Pair12_47	PVC_neuron9	0.00649715	0.0815103	0.0489213	12.5455	7.52965	0.116047	0.257089	2.60679e-07	2.321e-07	1.12313
Net100_Pair12_47	STC_glia9	0.0067246	0.142026	0.0547979	21.1204	8.14887	0.0128003	0.0925279	5.36348e-07	2.79735e-07	1.91734
Net100_Pair12_47	STC_neuron9	0.0100093	0.106074	0.0620883	10.5976	6.20307	0.115906	0.257089	2.01758e-07	1.99513e-07	1.01125
Net100_Pair12_47	VLPFC_glia9	0.00690767	0.144009	0.0540796	20.8476	7.82892	0.0112189	0.0872578	5.19505e-07	2.6619e-07	1.95163
Net100_Pair12_47	VLPFC_neuron9	0.0112152	0.124866	0.0643014	11.1336	5.73341	0.0721891	0.217344	2.24932e-07	1.81049e-07	1.24238

### Sheet: Cell_subtypes
Supplementary Table 18: LDSC partitioned heritability enrichment analysis in regulatory elements of brain cell subtypes, including oligodendrocyte, microglia, and astrocyte, as well as GABAergic and glutamatergic neurons (n=34,691 subjects)
phenotype_id	annotation_id	Prop._SNPs	Prop._h2	Prop._h2_std_error	Enrichment	Enrichment_std_error	Enrichment_p	Enrichment_p_fdr	Coefficient	Coefficient_std_error	Coefficient_z.score
Net_Edge_ICA2	ggomDAC__GABA	0.00258597	-0.00133752	0.0219327	-0.517223	8.48142	0.857112	0.935032	-2.74e-07	4.29e-07	-0.639347
Net_Edge_ICA2	ggomDAC__GLU	0.00529106	0.00775058	0.0295407	1.46484	5.58313	0.933319	0.950542	-1.18e-07	2.91e-07	-0.403612
Net_Edge_ICA2	ggomDAC__MGAS	0.00366382	0.0362487	0.0253248	9.89369	6.91214	0.205576	0.536284	1.95e-07	3.64e-07	0.535258
Net_Edge_ICA2	ggomDAC__NEURON	0.0136432	0.0597785	0.0578261	4.38155	4.23845	0.422722	0.662225	2.1e-08	2.22e-07	0.0949142
Net_Edge_ICA2	ggomDAC__nonNEURON	0.00732511	0.104897	0.0367484	14.3202	5.01677	0.012908	0.285934	4.77e-07	2.87e-07	1.66425
Net_Edge_ICA2	ggomDAC__OLIG	0.00254986	0.0504724	0.0237461	19.7942	9.3127	0.0497374	0.285934	7.82e-07	4.95e-07	1.57766
Net_Edge_ICA3	ggomDAC__GABA1	0.00258597	0.0287825	0.0235036	11.1302	9.08888	0.256215	0.573565	3.63e-07	4.61e-07	0.787817
Net_Edge_ICA3	ggomDAC__GLU1	0.00529106	-0.0167865	0.0266873	-3.17261	5.04385	0.406744	0.659585	-3.26e-07	2.62e-07	-1.24657
Net_Edge_ICA3	ggomDAC__MGAS1	0.00366382	0.00977401	0.0218121	2.66771	5.95337	0.779725	0.882708	-1.18e-07	3.19e-07	-0.370783
Net_Edge_ICA3	ggomDAC__NEURON1	0.0136432	0.0594299	0.0435018	4.35599	3.18852	0.290419	0.573565	4.55e-08	1.67e-07	0.272001
Net_Edge_ICA3	ggomDAC__nonNEURON1	0.00732511	0.0758601	0.0307767	10.3562	4.20154	0.0282039	0.285934	2.93e-07	2.42e-07	1.21326
Net_Edge_ICA3	ggomDAC__OLIG1	0.00254986	0.0435347	0.0218233	17.0734	8.55863	0.0618926	0.285934	6.4e-07	4.6e-07	1.39099
Net_Edge_ICA4	ggomDAC__GABA2	0.00258597	-0.0081948	0.0208105	-3.16895	8.04746	0.603757	0.767275	-3.67e-07	3.8e-07	-0.966393
Net_Edge_ICA4	ggomDAC__GLU2	0.00529106	0.0213033	0.0301309	4.02627	5.69469	0.591921	0.767275	2.02e-08	2.73e-07	0.0739117
Net_Edge_ICA4	ggomDAC__MGAS2	0.00366382	0.0273277	0.024558	7.45878	6.70284	0.338047	0.633839	8.66e-08	3.16e-07	0.273993
Net_Edge_ICA4	ggomDAC__NEURON2	0.0136432	0.0566587	0.0481324	4.15288	3.52793	0.364925	0.643985	3.25e-08	1.66e-07	0.195876
Net_Edge_ICA4	ggomDAC__nonNEURON2	0.00732511	0.078585	0.0359071	10.7282	4.90192	0.0535942	0.285934	2.73e-07	2.41e-07	1.13306
Net_Edge_ICA4	ggomDAC__OLIG2	0.00254986	0.0405869	0.0221683	15.9173	8.69394	0.0929176	0.348441	5.39e-07	4.27e-07	1.26379
Net_Edge_ICA6	ggomDAC__GABA3	0.00258597	-0.0232092	0.0179912	-8.97505	6.95722	0.148365	0.457834	-8.08e-07	4.05e-07	-1.99333
Net_Edge_ICA6	ggomDAC__GLU3	0.00529106	0.00875735	0.0257054	1.65512	4.85828	0.892733	0.939719	-1.24e-07	2.84e-07	-0.43745
Net_Edge_ICA6	ggomDAC__MGAS3	0.00366382	0.0312832	0.019844	8.53842	5.4162	0.167872	0.457834	1.31e-07	3.22e-07	0.406042
Net_Edge_ICA6	ggomDAC__NEURON3	0.0136432	0.00362414	0.0405236	0.265636	2.97023	0.804522	0.893913	-2.25e-07	1.78e-07	-1.26355
Net_Edge_ICA6	ggomDAC__nonNEURON3	0.00732511	0.0766679	0.0313483	10.4664	4.27957	0.0289976	0.285934	2.86e-07	2.71e-07	1.05342
Net_Edge_ICA6	ggomDAC__OLIG3	0.00254986	0.0273071	0.0213722	10.7093	8.38173	0.245668	0.573565	3.18e-07	5.05e-07	0.629124
Net100_Pair25_44	ggomDAC__GABA4	0.00258597	-0.0411199	0.0251346	-15.9011	9.71962	0.0817036	0.344825	-6.55e-07	3.23e-07	-2.02832
Net100_Pair25_44	ggomDAC__GLU4	0.00529106	-0.0726657	0.0380846	-13.7337	7.19792	0.0383033	0.285934	-5.67e-07	2.34e-07	-2.4199
Net100_Pair25_44	ggomDAC__MGAS4	0.00366382	-0.00929485	0.0300704	-2.53693	8.20738	0.666827	0.816523	-2.32e-07	2.69e-07	-0.862349
Net100_Pair25_44	ggomDAC__NEURON4	0.0136432	-0.0975756	0.0596005	-7.15194	4.3685	0.0619523	0.285934	-3.53e-07	1.47e-07	-2.40529
Net100_Pair25_44	ggomDAC__nonNEURON4	0.00732511	0.0422053	0.0481681	5.76172	6.57574	0.467189	0.667413	8.84e-08	2.29e-07	0.386927
Net100_Pair25_44	ggomDAC__OLIG4	0.00254986	0.0368503	0.0324067	14.4519	12.7092	0.288411	0.573565	3.91e-07	4.31e-07	0.905773
Net100_Pair6_45	ggomDAC__GABA5	0.00258597	-0.0256326	0.0307574	-9.91219	11.894	0.353094	0.64199	-5.06e-07	3.7e-07	-1.36893
Net100_Pair6_45	ggomDAC__GLU5	0.00529106	-0.037995	0.0426121	-7.18097	8.05361	0.296342	0.573565	-3.72e-07	2.52e-07	-1.47946
Net100_Pair6_45	ggomDAC__MGAS5	0.00366382	0.0921656	0.0367538	25.1556	10.0315	0.0176957	0.285934	6.06e-07	3.26e-07	1.859
Net100_Pair6_45	ggomDAC__NEURON5	0.0136432	-0.0168152	0.0579524	-1.23249	4.2477	0.596893	0.767275	-2.02e-07	1.38e-07	-1.46328
Net100_Pair6_45	ggomDAC__nonNEURON5	0.00732511	0.138565	0.0532496	18.9165	7.26946	0.0168002	0.285934	4.02e-07	2.48e-07	1.62322
Net100_Pair6_45	ggomDAC__OLIG5	0.00254986	0.0261142	0.0304946	10.2414	11.9593	0.441483	0.662225	1.12e-07	3.82e-07	0.292285
Net100_Pair6_47	ggomDAC__GABA6	0.00258597	-0.0279085	0.0286169	-10.7923	11.0662	0.274519	0.573565	-4.5e-07	3.33e-07	-1.35207
Net100_Pair6_47	ggomDAC__GLU6	0.00529106	0.0435749	0.0455567	8.23557	8.61012	0.400411	0.659585	1.85e-07	2.73e-07	0.677946
Net100_Pair6_47	ggomDAC__MGAS6	0.00366382	0.00518072	0.0342692	1.41402	9.35341	0.964665	0.964665	-1.29e-07	2.95e-07	-0.436639
Net100_Pair6_47	ggomDAC__NEURON6	0.0136432	0.0198415	0.0761299	1.45431	5.58005	0.9347	0.950542	-4.71e-08	1.77e-07	-0.266372
Net100_Pair6_47	ggomDAC__nonNEURON6	0.00732511	0.0456255	0.0482411	6.22864	6.58572	0.432286	0.662225	3.26e-08	2.09e-07	0.155735
Net100_Pair6_47	ggomDAC__OLIG6	0.00254986	0.0470659	0.0305448	18.4582	11.979	0.151744	0.457834	4.58e-07	3.8e-07	1.20383
Net100_Pair10_29	ggomDAC__GABA7	0.00258597	-0.00786883	0.0277291	-3.04289	10.7229	0.707706	0.849247	-2.73e-07	3.73e-07	-0.732352
Net100_Pair10_29	ggomDAC__GLU7	0.00529106	0.0241211	0.0385561	4.55884	7.28703	0.61382	0.767275	2.87e-08	2.52e-07	0.113802
Net100_Pair10_29	ggomDAC__MGAS7	0.00366382	0.0339716	0.0337702	9.27217	9.2172	0.387592	0.659585	1.37e-07	3.36e-07	0.408755
Net100_Pair10_29	ggomDAC__NEURON7	0.0136432	0.0309666	0.0639911	2.26974	4.69031	0.776011	0.882708	-5.62e-08	1.66e-07	-0.339042
Net100_Pair10_29	ggomDAC__nonNEURON7	0.00732511	0.0746052	0.0456298	10.1849	6.22923	0.166669	0.457834	1.74e-07	2.36e-07	0.737359
Net100_Pair10_29	ggomDAC__OLIG7	0.00254986	0.0156563	0.0235978	6.14007	9.25456	0.579839	0.767275	3.17e-08	3.22e-07	0.0984818
Net100_Pair16_47	ggomDAC__GABA8	0.00258597	0.012055	0.0305715	4.66169	11.8221	0.756424	0.882708	-3.75e-08	3.48e-07	-0.10788
Net100_Pair16_47	ggomDAC__GLU8	0.00529106	0.0538566	0.0404687	10.1788	7.64851	0.222352	0.555881	1.6e-07	2.24e-07	0.714272
Net100_Pair16_47	ggomDAC__MGAS8	0.00366382	0.0381881	0.0324297	10.423	8.85132	0.294861	0.573565	7.4e-08	2.72e-07	0.271733
Net100_Pair16_47	ggomDAC__NEURON8	0.0136432	0.144353	0.071159	10.5806	5.2157	0.0531765	0.285934	1.69e-07	1.51e-07	1.12226
Net100_Pair16_47	ggomDAC__nonNEURON8	0.00732511	0.107663	0.0480933	14.6979	6.56554	0.0484726	0.285934	2.24e-07	2.14e-07	1.04547
Net100_Pair16_47	ggomDAC__OLIG8	0.00254986	0.0588365	0.0343457	23.0744	13.4696	0.111085	0.392064	4.89e-07	4.08e-07	1.19885
Net100_Pair12_47	ggomDAC__GABA9	0.00258597	0.0241287	0.0287628	9.33062	11.1226	0.452638	0.662397	1.74e-07	3.43e-07	0.507407
Net100_Pair12_47	ggomDAC__GLU9	0.00529106	0.0296082	0.0385364	5.59589	7.28331	0.524178	0.731411	9.29e-08	2.23e-07	0.416803
Net100_Pair12_47	ggomDAC__MGAS9	0.00366382	0.00910071	0.034739	2.48394	9.48163	0.875758	0.938312	-6.73e-08	2.99e-07	-0.225286
Net100_Pair12_47	ggomDAC__NEURON9	0.0136432	0.105916	0.0669637	7.76327	4.9082	0.161182	0.457834	1.5e-07	1.49e-07	1.00451
Net100_Pair12_47	ggomDAC__nonNEURON9	0.00732511	0.116352	0.0505652	15.884	6.90299	0.0368403	0.285934	3.8e-07	2.38e-07	1.59648
Net100_Pair12_47	ggomDAC__OLIG9	0.00254986	0.062176	0.0341404	24.3841	13.3891	0.0862063	0.344825	6.5e-07	4.35e-07	1.49268
