## Supplementary material for "Common variants contribute to intrinsic human brain functional networks": supp_tables: Supp_Table21_LDSC_Enrichment3.xlsx

### Sheet: FIRE_TAD
Supplementary Table 18: LDSC partitioned heritability enrichment analysis in Frequently Interacting REgions (FIREs) and Topologically Associating Domain (TAD) boundaries in brain tissues (n=34,691 subjects)
traits	Category	Prop._SNPs	Prop._h2	Prop._h2_std_error	Enrichment	Enrichment_std_error	Enrichment_p	Enrichment_p_fdr	Coefficient	Coefficient_std_error	Coefficient_z-score	Coefficient_p
Net100_Pair9_29	TAD_DLPFC	0.0298246	0.0325908	0.0228191	1.09275	0.76511	0.901341	0.936458	3.89666e-09	2.71178e-08	0.143694	0.885742
Net100_Pair9_29	TAD_Hippo	0.0300031	0.00534663	0.0201686	0.178203	0.672217	0.231473	0.403352	-3.06541e-08	2.49103e-08	-1.23058	0.21848
Net100_Pair9_29	TAD_Adult	0.0289801	0.00793601	0.0200289	0.273844	0.691124	0.304697	0.45992	-2.80311e-08	2.54258e-08	-1.10246	0.27026
Net100_Pair9_29	TAD_Fetal	0.0271521	0.00241678	0.0175138	0.0890089	0.645024	0.171459	0.360966	-3.3015e-08	2.38335e-08	-1.38524	0.16598
Net100_Pair9_29	FIRE_DLPFC	0.0485585	0.111481	0.0258918	2.2958	0.533209	0.00674861	0.0798776	3.05332e-08	1.85268e-08	1.64805	0.0993417
Net100_Pair9_29	FIRE_Hippo	0.047478	0.104793	0.0281834	2.20718	0.59361	0.00698929	0.0798776	2.36267e-08	1.86435e-08	1.26729	0.205053
Net100_Pair9_29	FIRE_Adult	0.0517423	0.110331	0.0215068	2.13231	0.415653	0.00909627	0.0909627	3.08979e-08	1.67275e-08	1.84713	0.0647279
Net100_Pair9_29	FIRE_Fetal	0.0543795	0.12361	0.0233986	2.27309	0.430284	0.00354698	0.0709396	3.96823e-08	1.63368e-08	2.42901	0.0151401
Net100_Pair24_44	TAD_DLPFC	0.0298246	-0.00227286	0.0163844	-0.0762076	0.549358	0.0479283	0.166707	-4.0626e-08	2.15713e-08	-1.88334	0.0596549
Net100_Pair24_44	TAD_Hippo	0.0300031	-0.0127936	0.0198841	-0.42641	0.662736	0.0226446	0.139352	-5.59287e-08	2.46783e-08	-2.26631	0.0234323
Net100_Pair24_44	TAD_Adult	0.0289801	0.00821419	0.0177072	0.283442	0.611011	0.231927	0.403352	-2.69672e-08	2.38318e-08	-1.13157	0.257817
Net100_Pair24_44	TAD_Fetal	0.0271521	0.00718182	0.0174011	0.264503	0.640876	0.238661	0.406232	-2.62724e-08	2.48262e-08	-1.05825	0.28994
Net100_Pair24_44	FIRE_DLPFC	0.0485585	0.0590605	0.0170654	1.21627	0.35144	0.536217	0.68091	-1.09496e-08	1.50746e-08	-0.72636	0.467618
Net100_Pair24_44	FIRE_Hippo	0.047478	0.0839933	0.0181031	1.7691	0.381293	0.0390872	0.166707	1.06358e-08	1.59031e-08	0.668786	0.503632
Net100_Pair24_44	FIRE_Adult	0.0517423	0.0638434	0.016808	1.23387	0.32484	0.471599	0.628799	-3.91583e-09	1.41613e-08	-0.276516	0.782152
Net100_Pair24_44	FIRE_Fetal	0.0543795	0.0896636	0.022083	1.64885	0.40609	0.117305	0.302722	1.64324e-08	1.71604e-08	0.957576	0.338277
Net100_Pair5_45	TAD_DLPFC	0.0298246	0.0127871	0.0224223	0.428744	0.751808	0.447219	0.616854	-1.71716e-08	2.37553e-08	-0.722853	0.46977
Net100_Pair5_45	TAD_Hippo	0.0300031	-0.00946917	0.0218005	-0.315607	0.72661	0.0684637	0.202856	-4.11584e-08	2.25519e-08	-1.82505	0.0679939
Net100_Pair5_45	TAD_Adult	0.0289801	-0.0147498	0.021816	-0.508962	0.752793	0.0368797	0.166707	-4.68002e-08	2.25725e-08	-2.07333	0.0381414
Net100_Pair5_45	TAD_Fetal	0.0271521	-0.0224826	0.0210432	-0.828024	0.775013	0.0116583	0.103629	-5.6652e-08	2.26326e-08	-2.50311	0.0123108
Net100_Pair5_45	FIRE_DLPFC	0.0485585	0.074607	0.0251914	1.53643	0.518785	0.292537	0.45992	4.81045e-09	1.7551e-08	0.274085	0.784019
Net100_Pair5_45	FIRE_Hippo	0.047478	0.0657735	0.0237282	1.38535	0.499773	0.427622	0.600171	-3.78482e-09	1.75961e-08	-0.215094	0.829694
Net100_Pair5_45	FIRE_Adult	0.0517423	0.107524	0.028448	2.07806	0.549803	0.0365193	0.166707	2.34321e-08	1.69363e-08	1.38354	0.166498
Net100_Pair5_45	FIRE_Fetal	0.0543795	0.133658	0.0298532	2.45788	0.548979	0.00347521	0.0709396	3.72996e-08	1.60563e-08	2.32305	0.0201763
Net100_Pair5_47	TAD_DLPFC	0.0298246	-0.0033184	0.0251646	-0.111264	0.843754	0.184765	0.36953	-3.29174e-08	2.27698e-08	-1.44566	0.148273
Net100_Pair5_47	TAD_Hippo	0.0300031	-0.0224479	0.0265221	-0.748187	0.883979	0.0465993	0.166707	-4.91666e-08	2.40116e-08	-2.04762	0.0405973
Net100_Pair5_47	TAD_Adult	0.0289801	0.0174814	0.0249373	0.60322	0.860496	0.645605	0.748528	-1.39148e-08	2.36566e-08	-0.588201	0.556398
Net100_Pair5_47	TAD_Fetal	0.0271521	0.00371675	0.0243547	0.136886	0.896972	0.346665	0.50424	-2.68334e-08	2.49965e-08	-1.07349	0.283053
Net100_Pair5_47	FIRE_DLPFC	0.0485585	0.050016	0.0264822	1.03001	0.545368	0.956098	0.978468	-5.73504e-09	1.60632e-08	-0.357029	0.72107
Net100_Pair5_47	FIRE_Hippo	0.047478	0.036927	0.0247871	0.777769	0.522075	0.668535	0.76404	-1.5622e-08	1.53215e-08	-1.01961	0.307913
Net100_Pair5_47	FIRE_Adult	0.0517423	0.0350098	0.0233625	0.676618	0.451516	0.469267	0.628799	-2.31665e-08	1.32171e-08	-1.75277	0.0796409
Net100_Pair5_47	FIRE_Fetal	0.0543795	0.0420104	0.0270817	0.772542	0.498013	0.645371	0.748528	-1.51426e-08	1.44445e-08	-1.04833	0.294485
Net100_Pair11_47	TAD_DLPFC	0.0298246	0.00114346	0.0206351	0.0383394	0.691883	0.16139	0.348951	-3.29511e-08	2.15278e-08	-1.53063	0.12586
Net100_Pair11_47	TAD_Hippo	0.0300031	-0.00605549	0.0209865	-0.201829	0.69948	0.0791429	0.226123	-4.01083e-08	2.13809e-08	-1.87589	0.0606701
Net100_Pair11_47	TAD_Adult	0.0289801	0.0297944	0.0209605	1.0281	0.723273	0.968926	0.978468	-2.05463e-09	2.27862e-08	-0.0901699	0.928152
Net100_Pair11_47	TAD_Fetal	0.0271521	0.0329885	0.0204725	1.21495	0.753992	0.774166	0.848401	3.62279e-09	2.36421e-08	0.153235	0.878213
Net100_Pair11_47	FIRE_DLPFC	0.0485585	0.0991478	0.0271933	2.04182	0.56001	0.0545798	0.181933	2.18716e-08	1.79117e-08	1.22108	0.222058
Net100_Pair11_47	FIRE_Hippo	0.047478	0.0919797	0.0244536	1.93731	0.515052	0.0590592	0.18899	1.39063e-08	1.63628e-08	0.849874	0.395395
Net100_Pair11_47	FIRE_Adult	0.0517423	0.104836	0.0228929	2.02612	0.442442	0.0130719	0.104575	2.04485e-08	1.39302e-08	1.46793	0.142125
Net100_Pair11_47	FIRE_Fetal	0.0543795	0.086154	0.0260674	1.58431	0.47936	0.217263	0.403352	1.13542e-08	1.57817e-08	0.719451	0.471863
Net100_Pair15_47	TAD_DLPFC	0.0298246	0.0109323	0.0268844	0.366555	0.901419	0.483112	0.63359	-1.67828e-08	2.18616e-08	-0.767683	0.442675
Net100_Pair15_47	TAD_Hippo	0.0300031	0.0376066	0.0279866	1.25343	0.932793	0.78529	0.848963	4.68469e-09	2.25733e-08	0.207533	0.835594
Net100_Pair15_47	TAD_Adult	0.0289801	0.00327857	0.0252722	0.113132	0.872053	0.302344	0.45992	-2.49484e-08	2.08145e-08	-1.19861	0.230681
Net100_Pair15_47	TAD_Fetal	0.0271521	6.36614e-05	0.026241	0.00234462	0.966444	0.298908	0.45992	-2.56891e-08	2.30823e-08	-1.11294	0.265735
Net100_Pair15_47	FIRE_DLPFC	0.0485585	0.108589	0.0283731	2.23625	0.584308	0.0252223	0.144127	1.97007e-08	1.47671e-08	1.3341	0.182173
Net100_Pair15_47	FIRE_Hippo	0.047478	0.098516	0.0271984	2.07498	0.572863	0.0405782	0.166707	1.03295e-08	1.47306e-08	0.701228	0.483161
Net100_Pair15_47	FIRE_Adult	0.0517423	0.0992358	0.0339376	1.91789	0.655897	0.14832	0.33267	8.62851e-09	1.62054e-08	0.532445	0.594418
Net100_Pair15_47	FIRE_Fetal	0.0543795	0.105862	0.034678	1.94672	0.637703	0.133886	0.33267	1.62591e-08	1.5809e-08	1.02847	0.30373
Net_Edge_ICA2	TAD_DLPFC	0.0298246	0.0225911	0.0153729	0.757466	0.515444	0.640906	0.748528	-1.4433e-08	2.59815e-08	-0.555509	0.578546
Net_Edge_ICA2	TAD_Hippo	0.0300031	0.0136899	0.0151994	0.456283	0.506595	0.289793	0.45992	-2.95898e-08	2.5387e-08	-1.16555	0.243797
Net_Edge_ICA2	TAD_Adult	0.0289801	0.00785657	0.0144399	0.271102	0.498271	0.149701	0.33267	-4.01031e-08	2.56232e-08	-1.56511	0.117557
Net_Edge_ICA2	TAD_Fetal	0.0271521	0.0170295	0.0152144	0.627188	0.560338	0.508618	0.656282	-2.33983e-08	2.84086e-08	-0.823636	0.410146
Net_Edge_ICA2	FIRE_DLPFC	0.0485585	0.0593745	0.018153	1.22274	0.373837	0.549516	0.686895	-1.45147e-08	2.03837e-08	-0.712073	0.476419
Net_Edge_ICA2	FIRE_Hippo	0.047478	0.068758	0.0160521	1.44821	0.338096	0.178229	0.365598	-8.85118e-09	1.93215e-08	-0.458101	0.64688
Net_Edge_ICA2	FIRE_Adult	0.0517423	0.0845944	0.0167727	1.63492	0.324158	0.0443553	0.166707	6.4055e-09	1.6955e-08	0.377795	0.705583
Net_Edge_ICA2	FIRE_Fetal	0.0543795	0.0836739	0.0206459	1.5387	0.379663	0.146991	0.33267	1.03508e-08	1.97111e-08	0.525123	0.599498
Net_Edge_ICA3	TAD_DLPFC	0.0298246	0.00556162	0.016509	0.186478	0.553537	0.145791	0.33267	-3.97622e-08	2.75594e-08	-1.44278	0.149082
Net_Edge_ICA3	TAD_Hippo	0.0300031	0.0106633	0.0155757	0.355406	0.519136	0.214871	0.403352	-3.1199e-08	2.54996e-08	-1.22351	0.221137
Net_Edge_ICA3	TAD_Adult	0.0289801	0.0253918	0.0151403	0.876181	0.522437	0.812003	0.866136	-7.6721e-09	2.57665e-08	-0.297755	0.76589
Net_Edge_ICA3	TAD_Fetal	0.0271521	0.0249064	0.0171894	0.917292	0.633078	0.895276	0.936458	-3.91888e-09	3.1052e-08	-0.126204	0.89957
Net_Edge_ICA3	FIRE_DLPFC	0.0485585	0.0799708	0.0184851	1.6469	0.380677	0.0877569	0.242088	7.07417e-09	1.96543e-08	0.35993	0.718899
Net_Edge_ICA3	FIRE_Hippo	0.047478	0.0790051	0.019584	1.66404	0.412486	0.106062	0.282833	2.93442e-09	2.1358e-08	0.137392	0.890721
Net_Edge_ICA3	FIRE_Adult	0.0517423	0.0890861	0.0182998	1.72173	0.353671	0.0407092	0.166707	1.18146e-08	1.85847e-08	0.635714	0.524963
Net_Edge_ICA3	FIRE_Fetal	0.0543795	0.101612	0.0208596	1.86857	0.383593	0.0182591	0.121727	2.64948e-08	1.91851e-08	1.38101	0.167276
Net_Edge_ICA4	TAD_DLPFC	0.0298246	0.0232991	0.0132612	0.781204	0.444639	0.621972	0.748528	-1.00557e-08	2.64748e-08	-0.37982	0.704079
Net_Edge_ICA4	TAD_Hippo	0.0300031	0.0253776	0.0138175	0.845832	0.460535	0.736898	0.818775	-5.2068e-09	2.73486e-08	-0.190387	0.849006
Net_Edge_ICA4	TAD_Adult	0.0289801	0.0286424	0.0125467	0.988347	0.432943	0.978468	0.978468	6.99176e-10	2.59181e-08	0.0269763	0.978479
Net_Edge_ICA4	TAD_Fetal	0.0271521	0.0323262	0.0130408	1.19056	0.480288	0.689553	0.776961	1.39232e-08	2.84035e-08	0.490192	0.623998
Net_Edge_ICA4	FIRE_DLPFC	0.0485585	0.116458	0.016268	2.3983	0.335018	3.04569e-05	0.00243655	5.34034e-08	2.12791e-08	2.50966	0.0120848
Net_Edge_ICA4	FIRE_Hippo	0.047478	0.11701	0.0174023	2.4645	0.366535	6.93149e-05	0.0027726	5.26175e-08	2.3285e-08	2.25972	0.0238388
Net_Edge_ICA4	FIRE_Adult	0.0517423	0.0907552	0.0162519	1.75398	0.314092	0.0175277	0.121727	2.16921e-08	1.98639e-08	1.09204	0.274817
Net_Edge_ICA4	FIRE_Fetal	0.0543795	0.112608	0.020475	2.07077	0.376521	0.00538094	0.0798776	4.77342e-08	2.32735e-08	2.05101	0.040266
Net_Edge_ICA6	TAD_DLPFC	0.0298246	0.0173958	0.0126731	0.583272	0.424922	0.326053	0.483041	-2.57862e-08	2.75917e-08	-0.934565	0.350012
Net_Edge_ICA6	TAD_Hippo	0.0300031	0.01491	0.0133012	0.496949	0.443329	0.253534	0.422556	-3.27479e-08	2.87823e-08	-1.13778	0.255212
Net_Edge_ICA6	TAD_Adult	0.0289801	0.0134993	0.0120048	0.465814	0.414243	0.197175	0.384731	-3.55378e-08	2.68489e-08	-1.32362	0.185629
Net_Edge_ICA6	TAD_Fetal	0.0271521	0.020417	0.0131803	0.75195	0.485424	0.60745	0.747631	-1.57474e-08	3.15341e-08	-0.499378	0.617513
Net_Edge_ICA6	FIRE_DLPFC	0.0485585	0.0645103	0.013231	1.32851	0.272476	0.223439	0.403352	-9.12841e-09	1.89741e-08	-0.481097	0.630447
Net_Edge_ICA6	FIRE_Hippo	0.047478	0.0729709	0.0131849	1.53694	0.277705	0.0460289	0.166707	-6.77757e-10	1.95625e-08	-0.0346458	0.972362
Net_Edge_ICA6	FIRE_Adult	0.0517423	0.0630803	0.0139395	1.21912	0.269402	0.413213	0.590304	-1.1242e-08	1.86275e-08	-0.603516	0.546165
Net_Edge_ICA6	FIRE_Fetal	0.0543795	0.082905	0.015398	1.52456	0.283158	0.0666986	0.202856	1.7104e-08	1.92276e-08	0.889555	0.373705
