## Supplementary material for "Common variants contribute to intrinsic human brain functional networks": supp_tables: Supp_Table26_Sample_Size.xlsx

### Sheet: sample_size
Supplementary Table 25: Sample size and number of variants in each dataset
Dataset	Sample Size	Number of variants
UK Biobank-British	34691	9026427
UK Biobank-White-Non-British	1970	9026427
UK Biobank-Black (Caribbean, African)	232	9026427
UK Biobank-Asian (Indian, Pakistani,Bangladeshi, Chinese)	446	9026427
ABCD-European	3821	5394442
ABCD-Hispanic	768	5394442
ABCD-African-American	1257	5394442
HCP	495	17435268
PNC	510	4799347

### Sheet: demographic
Supplementary Table 25: Demographic information of five cohorts
Dataset	Mean age (s.d.)	Age range	Proportion of male
UK Biobank	62.51 (7.47)	(40 80)	0.473
ABCD	9.93 (0.62)	(9 11)	0.518
HCP	28.82 (3.68)	(22 36)	0.542
PNC	21.14 (3.71)	(14 29)	0.515
